# Bacteriocinogenic lactic acid bacteria in the traditional cereal-based beverage Boza: a genomic and functional approach

**DOI:** 10.1101/2021.10.05.463085

**Authors:** Luciano Lopes Queiroz, Christian Hoffmann, Gustavo Augusto Lacorte, Bernadette Dora Gombossy de Melo Franco, Svetoslav Dimitrov Todorov

## Abstract

Boza is a traditional low-alcohol fermented beverage from the Balkan Peninsula, frequently explored as a functional food product. The product is rich in Lactic Acid Bacteria (LAB) and some of them can produce bacteriocins. In this study, a sample of Boza from Belogratchik, Bulgaria, was analyzed for the presence of bacteriocinogenic LAB, and after analyses by RAPD-PCR, three representative isolates were characterized by genomic analyses, using whole genome sequencing. Isolates identified as *Pediococcus pentosaceus* ST75BZ and *Pediococcus pentosaceus* ST87BZ contained operons encoding for bacteriocins pediocin PA-1 and penocin A, while isolate identified as *P. acidilactici* ST31BZ contained only the operon for pediocin PA-1 and a CRISPR/Cas system for protection against bacteriophage infection. The antimicrobial activity of bacteriocins produced by the three isolates was inhibited by treatment of the cell-free supernatants with proteolytic enzymes. The produced bacteriocins inhibited the growth of *Listeria monocytogenes, Enterococcus* spp. and some *Lactobacillus* spp., among other tested species. The levels of bacteriocin production varied from 3200 AU/ml to 12800 AU/ml recorded against *L. monocytogenes* 104, 637 and 711, measured at 24 h of incubation at 37°C. All bacteriocins remained active after incubation at pH 2.0 to 10.0. The activity mode of the studied bacteriocins was bactericidal, as determined against *L. monocytogenes* 104, 637 and 711. In addition, bactericidal activity was demonstrated using a cell leakage β-galactosidase assay, indicating a pore formation mechanism as a mode of action. The present study highlights the importance of combining metagenomic analyses and traditional microbiological approaches as way of characterizing microbial interactions in fermented foods.
