## Supplementary Table 4 for "Bacteriocinogenic lactic acid bacteria in the traditional cereal-based beverage Boza: a genomic and functional approach"

### Sheet: ST7587BZ_unique_classified
unique_id	gene_cluster_id	COG_FUNCTION_ACC	COG_FUNCTION	COG_CATEGORY_ACC	COG_CATEGORY	aa_sequence
9307	GC_00001537	COG5527	Protein involved in initiation of plasmid replication	X	X	--------------------------------------------MIIMSNELVKYDPELNTIPLRKFTPIEMNLFFSIVSRMRDQGNKTVRFSFDQLKELSNYKPTANKRFIDDIENTYQKILSLRFGRRSKSGLNREFFVMFTEFEIKGEAEEPYVDIQIYPKALHLLNDLESWVRYALTEFRNLKSSYAKTMFRLIKQFRTTGYSYFSKEDFFELLDIPKSYWNSPSNVDKKVIKPIREELTPLFRGLTIRKK
9308	GC_00001537	COG5527	Protein involved in initiation of plasmid replication	X	X	LSTRFCLFINEVLSVYQRGFVCLSTGFLMMIVDKQSLILYNSCGGVIMSNELIKYDPELNTIPLRKFTPIEMNLFFSIISRMRDKGDQTVRFSFEQLKDLSNYKPTANNRFEDDIQRTYEKLMGLHFGRRSKSGLNREMFVMFTKFRIVGETDSPYIDIEVYKDALPLLNNLDTWVRYALAEFRDLRSSYAKTAFRLLKGFRTTGYAFLSKEDFFELLDIPKSYWKKPGDVDRYVLKPIREELTPLFRGLTVRKKYGKGRGKPVIGYSFTWKPEKKDANDFSQGQFQDERQKLFNIQHNGELTEQEKWRAIDKVKGLTLGSTEKQALADKQAEHDKKIRDQARQEALAELRKGFGNHA
9309	GC_00001537	COG5527	Protein involved in initiation of plasmid replication	X	X	--------------------------------------------MIIMSNELVKYDPELNTIPLRKFTPIEMNLFFSIVSRMRDQGNKTVRFSFDQLKELSNYKPTANKRFIDDIENTYQKILSLRFGRRSKSGLNREFFVMFTEFEIKGEAEEPYVDIQIYPKALHLLNDLESWVRYALTEFRNLKSSYAKTMFRLIKQFRTTGYSYFSKEDFFELLDIPKSYWNSPSNVDKKVIKPIREELTPLFRGLTIRKK
9310	GC_00001537	COG5527	Protein involved in initiation of plasmid replication	X	X	LSTRFCLFINEVLSVYQRGFVCLSTGFLMMIVDKQSLILYNSCGGVIMSNELIKYDPELNTIPLRKFTPIEMNLFFSIISRMRDKGDQTVRFSFEQLKDLSNYKPTANNRFEDDIQRTYEKLMGLHFGRRSKSGLNREMFVMFTKFRIVGETDSPYIDIEVYKDALPLLNNLDTWVRYALAEFRDLRSSYAKTAFRLLKGFRTTGYAFLSKEDFFELLDIPKSYWKKPGDVDRYVLKPIREELTPLFRGLTVRKKYGKGRGKPVIGYSFTWKPEKKDANDFSQGQFQDERQKLFNIQHNGELTEQEKWRAIDKVKGLTLGSTEKQALADKQAEHDKKIRDQARQEALAELRKGFGNHA
9831	GC_00001696	COG1961	Site-specific DNA recombinase related to the DNA invertase Pin	L	L	MPKRFLLKKSGATIEQRLVFQEALNFVREEDTFMVEAIDRLGRNYDEVIQTVNYLKQKNVKRGQK
9832	GC_00001696	COG1961	Site-specific DNA recombinase related to the DNA invertase Pin	L	L	MPKRFLLKKSGATIEQRLVFQEALNFVREEDTFMVEAIDRLGRNYDEVIQTVNYLKQKNVKRGQK
9835	GC_00001698	COG1974	SOS-response transcriptional repressor LexA (RecA-mediated autopeptidase)	K|T	K|T	MNPEFNFFGSKIKELREKHGFTVRQVAKQAGISPAYWSQVENGKRNIPKPVTLDKMAHGLREDREILYHLADYLPQATKTTENMIPIKPDDVINVPVIGTIKAGPNGVAFEDHQGTEIVMTNGLDISYEYFYLVVSGDSMTGDGIFDGDYALIKKTQNFCNGDICAVIVDGEEGTLKHVTRSDDSIVLTASNSKYPPRVFVGNKMNELLISGKLVRTMRMF
9836	GC_00001698	COG1974	SOS-response transcriptional repressor LexA (RecA-mediated autopeptidase)	T|K	T|K	MNPEFNFFGSKIKELREKHGFTVRQVAKQAGISPAYWSQVENGKRNIPKPVTLDKMAHGLREDREILYHLADYLPQATKTTENMIPIKPDDVINVPVIGTIKAGPNGVAFEDHQGTEIVMTNGLDISYEYFYLVVSGDSMTGDGIFDGDYALIKKTQNFCNGDICAVIVDGEEGTLKHVTRSDDSIVLTASNSKYPPRVFVGNKMNELLISGKLVRTMRMF
9839	GC_00001700	COG4974	Site-specific recombinase XerD	L	L	MPKWEPLKNKPNIYRYKNNGDKKYKYGVRRTYQLVGQKRKEFTKSGLKSASDAKVVLDKFNADLYADKIKPKNQANMTIGQCYEEMKELKFKSGKWRKTTVHVSNLYFKKYIKNVFSDTKISKMNRADYQAFINSLADRGLSKAYIEDINGLYQSIMNYAEYNDYIVKNKIQHIDLPDGKAPKSMTLEKEDYEKWFRTAKKILNPYYYSVVRLLALGERRGELLGLRYESFEKLSNEDTVRYKILFDRARNPIAKNGSDLKTTSSYRYIITNQDMNEDIENVLFLSKKIRLSQKQTIKPDDYVVVSIGTGLPMAPVYINKLFSKVSEACNIRIHPHMLRHYFATVALQNNINNISVMKWLGHAKPEMTDKYFRSNESSILAVSDEIHGKF
9840	GC_00001700	COG4974	Site-specific recombinase XerD	L	L	MPKWEPLKNKPNIYRYKNNGDKKYKYGVRRTYQLVGQKRKEFTKSGLKSASDAKVVLDKFNADLYADKIKPKNQANMTIGQCYEEMKELKFKSGKWRKTTVHVSNLYFKKYIKNVFSDTKISKMNRADYQAFINSLADRGLSKAYIEDINGLYQSIMNYAEYNDYIVKNKIQHIDLPDGKAPKSMTLEKEDYEKWFRTAKKILNPYYYSVVRLLALGERRGELLGLRYESFEKLSNEDTVRYKILFDRARNPIAKNGSDLKTTSSYRYIITNQDMNEDIENVLFLSKKIRLSQKQTIKPDDYVVVSIGTGLPMAPVYINKLFSKVSEACNIRIHPHMLRHYFATVALQNNINNISVMKWLGHAKPEMTDKYFRSNESSILAVSDEIHGKF
9843	GC_00001702	COG1783	Phage terminase large subunit	X	X	MNSIVIDDLKNKGKVIRTSELVNPHFKKLWNTDCPYVIARGGRGSFKSSTISLKLVTMMKKYIMHDQTANVICLRNAANYLRDSVYQQISWALNMLDVYSEFKFYSSPLRITHKRTGSTFYFYGVDDPLKLKSNIVGNVIAMWYEEAANFKSAEDFDQTNPTFVRQKHPLAKDVKIFYSYNPPKNPYDWINEWIDEIEGDNNKRVENGQEPRYLIDSSTYLDDTLGINSEQTLADIERFKQNDYDYYRWLYLGEVVGLGTNIYNMTLFNQIEDIPDDDYILGMYISADTGHEISATACSCYALTRKKRIVLLDTYYYSPAGKVNKKSPKELSDNLHHFIQRMRDKYGNKIVKMTMDSAEGALRNQYYADYGTSWHPVNKLKKVDMIDRVQNLLAQGRFF…
9844	GC_00001702	COG1783	Phage terminase large subunit	X	X	MNSIVIDDLKNKGKVIRTSELVNPHFKKLWNTDCPYVIARGGRGSFKSSTISLKLVTMMKKYIMHDQTANVICLRNAANYLRDSVYQQISWALNMLDVYSEFKFYSSPLRITHKRTGSTFYFYGVDDPLKLKSNIVGNVIAMWYEEAANFKSAEDFDQTNPTFVRQKHPLAKDVKIFYSYNPPKNPYDWINEWIDEIEGDNNKRVENGQEPRYLIDSSTYLDDTLGINSEQTLADIERFKQNDYDYYRWLYLGEVVGLGTNIYNMTLFNQIEDIPDDDYILGMYISADTGHEISATACSCYALTRKKRIVLLDTYYYSPAGKVNKKSPKELSDNLHHFIQRMRDKYGNKIVKMTMDSAEGALRNQYYADYGTSWHPVNKLKKVDMIDRVQNLLAQGRFF…
9847	GC_00001704	COG2814	Predicted arabinose efflux permease, MFS family	G	G	MRIINKFGISRDLLIGFVGLTIFMLGATIETGWFSSYLVSEGFSIKDVSFMFTLYGMSVAIMSWITSFLINKYSIKHTMAVGVISLLITTGILILGLNKNNFLLIICAYTFRGISYPLFAYSFLVLITLRVRTSNLGKATACFWLSFNLGMTIIGPSLSAKLLNYISPIDLLCIGCVFCVLGASLVFTIKNVRTVDKNTTLLQELKKGLFIMVEDSRFFYGMIVKTINNIGQFGFIIMMPIYLVQHQFTLIQWSTIWSACYIINSFASLYFGNLGDKIGWQKVLIYFSGTLTGVSCLVIMLGAKFFPGNYILMLCSFTLFAFGVAAFGPLSALIPAMMPNDKSTAVSVLNLGSGLSNFVGPIIVTLIFQKFGGDIVLIVFSVLYFFSSILSKKLKLK
9848	GC_00001704	COG2814	Predicted arabinose efflux permease, MFS family	G	G	MRIINKFGISRDLLIGFVGLTIFMLGATIETGWFSSYLVSEGFSIKDVSFMFTLYGMSVAIMSWITSFLINKYSIKHTMAVGVISLLITTGILILGLNKNNFLLIICAYTFRGISYPLFAYSFLVLITLRVRTSNLGKATACFWLSFNLGMTIIGPSLSAKLLNYISPIDLLCIGCVFCVLGASLVFTIKNVRTVDKNTTLLQELKKGLFIMVEDSRFFYGMIVKTINNIGQFGFIIMMPIYLVQHQFTLIQWSTIWSACYIINSFASLYFGNLGDKIGWQKVLIYFSGTLTGVSCLVIMLGAKFFPGNYILMLCSFTLFAFGVAAFGPLSALIPAMMPNDKSTAVSVLNLGSGLSNFVGPIIVTLIFQKFGGDIVLIVFSVLYFFSSILSKKLKLK
9861	GC_00001711	COG1074	ATP-dependent exoDNAse (exonuclease V) beta subunit (contains helicase and exonuclease domains)	L	L	MAVKTKSKQPQLNKENYYDLSTESYMSFSLYKRFKKCEAEAMAYLKGEIPNVDETNPALLMGNYLHTYFESEEAHNEFIEDNSNELISSRGKSKGQLKSNYILADKMVKALERQNLFKGVYQGEKEVILTGKMFGMDWKVRIDCLHVPKDENDVAYFCDLKTSRNLHAKFWDSELRQWNPFVTAYGYDLQMAIYQEIIRQNYALKFAPFIFGVSKEDVPEVLGIEFKQEELDDVLLDLEQRMPPIINLIKGKVDPEPCEKCDFCKSRQQIKGFVDIDSLLD
9862	GC_00001711	COG1074	ATP-dependent exoDNAse (exonuclease V) beta subunit (contains helicase and exonuclease domains)	L	L	MAVKTKSKQPQLNKENYYDLSTESYMSFSLYKRFKKCEAEAMAYLKGEIPNVDETNPALLMGNYLHTYFESEEAHNEFIEDNSNELISSRGKSKGQLKSNYILADKMVKALERQNLFKGVYQGEKEVILTGKMFGMDWKVRIDCLHVPKDENDVAYFCDLKTSRNLHAKFWDSELRQWNPFVTAYGYDLQMAIYQEIIRQNYALKFAPFIFGVSKEDVPEVLGIEFKQEELDDVLLDLEQRMPPIINLIKGKVDPEPCEKCDFCKSRQQIKGFVDIDSLLD
9871	GC_00001716	COG1445	Phosphotransferase system fructose-specific component IIB	G	G	MKRKIIAITACATGIAHTYMAAQALKKEAKKKGYLIKVETQGATGIDNALTKKDCEIGEVVIFAVDTKVRDEDRFINKKILKVPVAAPIKNAGKVLDDALALVDEN
9872	GC_00001716	COG1445	Phosphotransferase system fructose-specific component IIB	G	G	MKRKIIAITACATGIAHTYMAAQALKKEAKKKGYLIKVETQGATGIDNALTKKDCEIGEVVIFAVDTKVRDEDRFINKKILKVPVAAPIKNAGKVLDDALALVDEN
9877	GC_00001719	COG4185	Predicted ABC-type ATPase	R	R	MIKNLRRKILKRGVERLNRDEYKERKSRLDREQLIDGIINNYFDEYRGKNNEKQSIAIFIGGGSGSGKSTLRKKLVNSGELQNCLVIDSDILKKFIPEYSALSEEVPEMAASIVHEESSVMASKLFEKALEEKINFIFDATMKNTGKYEDFFSKLKSNGFQIELIITTVSVETAKSRNRQRFEDLKKSGQPARLVPDNIVEGSHEKVVESFEKLKDLADNWIIIDTEVTSKIVAVKGKICDEQLYQKFIGNDN
9878	GC_00001719	COG4185	Predicted ABC-type ATPase	R	R	MIKNLRRKILKRGVERLNRDEYKERKSRLDREQLIDGIINNYFDEYRGKNNEKQSIAIFIGGGSGSGKSTLRKKLVNSGELQNCLVIDSDILKKFIPEYSALSEEVPEMAASIVHEESSVMASKLFEKALEEKINFIFDATMKNTGKYEDFFSKLKSNGFQIELIITTVSVETAKSRNRQRFEDLKKSGQPARLVPDNIVEGSHEKVVESFEKLKDLADNWIIIDTEVTSKIVAVKGKICDEQLYQKFIGNDN
9883	GC_00001722	COG3328	Transposase (or an inactivated derivative)	X	X	MPLKRDTVQKEAVHIAIGIRPDGTKEVLNYQVAPTESTGIWTELLGTLIKQGVKDVLLFVANGLVGLDEGLNRHFPKAKRQRCLVHVGRNLMNKVRVKDRKAVISDFKQVHRAANREAAELKLNEFANNWHQTYPKLIKDLLKMPNLLTFMDFPPAIRQSLYSTNLIENFNKHLKRTTHHKEQFPTEDSLDRFLVSRFNVYNEKSLKRIHRGFKGLQDTLEASFI
9884	GC_00001722	COG3328	Transposase (or an inactivated derivative)	X	X	MPLKRDTVQKEAVHIAIGIRPDGTKEVLNYQVAPTESTGIWTELLGTLIKQGVKDVLLFVANGLVGLDEGLNRHFPKAKRQRCLVHVGRNLMNKVRVKDRKAVISDFKQVHRAANREAAELKLNEFANNWHQTYPKLIKDLLKMPNLLTFMDFPPAIRQSLYSTNLIENFNKHLKRTTHHKEQFPTEDSLDRFLVSRFNVYNEKSLKRIHRGFKGLQDTLEASFI
9891	GC_00001726	COG1762	Phosphotransferase system mannitol/fructose-specific IIA domain (Ntr-type)	T|G	T|G	MKVLEVFNSQRVMLELEAKNKKDVITRMAQVLLEQGVISDKNAYVKSVLERDEHSTTGVGNAIAIPHGKSEVVNEPAIIFAKLHHEVEWNALDNKPVKIVVMLAIPNIAKGKVHLALLSEVAVKLMDDQLVNKLKEAKTEKCVVELLS
9892	GC_00001726	COG1762	Phosphotransferase system mannitol/fructose-specific IIA domain (Ntr-type)	T|G	T|G	MKVLEVFNSQRVMLELEAKNKKDVITRMAQVLLEQGVISDKNAYVKSVLERDEHSTTGVGNAIAIPHGKSEVVNEPAIIFAKLHHEVEWNALDNKPVKIVVMLAIPNIAKGKVHLALLSEVAVKLMDDQLVNKLKEAKTEKCVVELLS
9893	GC_00001727	COG0438	Glycosyltransferase involved in cell wall bisynthesis	M	M	MVVDFKIDFVVSWVNGQDPKWLKKYSKYKNDDTLDVKNARFRDYGIFKYWFRAVEKNAPWVNHIYLVTDKQMPSWLEDKNPIITIIDHSEIMDEKFRPVFNSSAIELNLYKIKNLEEHFVYFNDDMFLNKPVKPTDFFSKKGLPKDTAGLNAIQPLYDFDYIHTNNMRIINQKFNKKKVMRQQFFKFINPINLELNIYTILLFFWPKFTRFFDLHYPYSLLKSEMKKVLEENNEAYTRTMKDRFRNKNDITIWLIRYYSLVQGKFSVRSPRVGKIYDLKDDYVKVLSEIKKSKHKMIVLNDDSEINQNLFEKISKGLINVFNAKYPEKSSFEKGD
9894	GC_00001727	COG0438	Glycosyltransferase involved in cell wall bisynthesis	M	M	MVVDFKIDFVVSWVNGQDPKWLKKYSKYKNDDTLDVKNARFRDYGIFKYWFRAVEKNAPWVNHIYLVTDKQMPSWLEDKNPIITIIDHSEIMDEKFRPVFNSSAIELNLYKIKNLEEHFVYFNDDMFLNKPVKPTDFFSKKGLPKDTAGLNAIQPLYDFDYIHTNNMRIINQKFNKKKVMRQQFFKFINPINLELNIYTILLFFWPKFTRFFDLHYPYSLLKSEMKKVLEENNEAYTRTMKDRFRNKNDITIWLIRYYSLVQGKFSVRSPRVGKIYDLKDDYVKVLSEIKKSKHKMIVLNDDSEINQNLFEKISKGLINVFNAKYPEKSSFEKGD
9897	GC_00001729	COG1249	Pyruvate/2-oxoglutarate dehydrogenase complex, dihydrolipoamide dehydrogenase (E3) component or related enzyme	C	C	MMKISETYDVAIVGSGQASWNLAIPLANQGQKVVMLENDIWGGTCPNRGCDPKKLMSQVALNYYQAKLQASKGLGTISSFDWHALSKFKHQTIDPLTDQLHDSFRKVGIATIKAHGHFVGDKLFANRQEIHAKKIVLALGRSAVIPNILGNELLKTSTDFFDLAELPKNLTIIGAGYIAFELASIAQAAGSNVTIIQHNHRPLKQFPEVLVKDLVKQLETRGVKFLMDTDVESISGDSRHQIAHTSTGSRVESNVIIAAIGRQPNIHGVGLEESGIKADDKKGIIVDEYLQTTLPNVYATGDVISKSVPAITPTAISEAHYLSQLFTGEEKKPFSYPLIATAVYGIPRLAMVGDFSEGTNQKEISLDTLFSSVVSSEIGSKVYLSYKNNKLVGAAMLGL…
9898	GC_00001729	COG1249	Pyruvate/2-oxoglutarate dehydrogenase complex, dihydrolipoamide dehydrogenase (E3) component or related enzyme	C	C	MMKISETYDVAIVGSGQASWNLAIPLANQGQKVVMLENDIWGGTCPNRGCDPKKLMSQVALNYYQAKLQASKGLGTISSFDWHALSKFKHQTIDPLTDQLHDSFRKVGIATIKAHGHFVGDKLFANRQEIHAKKIVLALGRSAVIPNILGNELLKTSTDFFDLAELPKNLTIIGAGYIAFELASIAQAAGSNVTIIQHNHRPLKQFPEVLVKDLVKQLETRGVKFLMDTDVESISGDSRHQIAHTSTGSRVESNVIIAAIGRQPNIHGVGLEESGIKADDKKGIIVDEYLQTTLPNVYATGDVISKSVPAITPTAISEAHYLSQLFTGEEKKPFSYPLIATAVYGIPRLAMVGDFSEGTNQKEISLDTLFSSVVSSEIGSKVYLSYKNNKLVGAAMLGL…
9909	GC_00001735	COG3201	Nicotinamide riboside transporter PnuC	H	H	MTLVSAPITALSILTFIGTTLGVLCVLAINAAKSVNGLLGVISAACFIVVGFSAKNYLSIGEQLAYVVTLDIPVLLSANWNVNMVSKIRKFTGKTWIVAIVATLVVYAISGYLIGALTDDPRPWVDAISFAICLTAGVICFLRYNNQYFWWIASGLAQMVLWFISFRQGSATLAMFINSSVYLMNDVLAFTVSPWYNKHERARLMAEEQAASDVASADASDNQAFGLNH
9910	GC_00001735	COG3201	Nicotinamide riboside transporter PnuC	H	H	MTLVSAPITALSILTFIGTTLGVLCVLAINAAKSVNGLLGVISAACFIVVGFSAKNYLSIGEQLAYVVTLDIPVLLSANWNVNMVSKIRKFTGKTWIVAIVATLVVYAISGYLIGALTDDPRPWVDAISFAICLTAGVICFLRYNNQYFWWIASGLAQMVLWFISFRQGSATLAMFINSSVYLMNDVLAFTVSPWYNKHERARLMAEEQAASDVASADASDNQAFGLNH
9911	GC_00001736	COG1846	DNA-binding transcriptional regulator, MarR family	K	K	MDGIKVDKLIEKHQLAAKLFEFTTLQNMADEQAERHMPVFKGQNKILVALSEGDNISQKELSQRLGISVQAIAEFITKLVKKGYITKTKSSTDGRVQLIKLTEKGRKQAQKSLFYIPEYLDYLNEDEQNQLAAILDKMNEGIRDNLQLNGIQNIGTRLRFGQLKRKTDDYKE
9912	GC_00001736	COG1846	DNA-binding transcriptional regulator, MarR family	K	K	MDGIKVDKLIEKHQLAAKLFEFTTLQNMADEQAERHMPVFKGQNKILVALSEGDNISQKELSQRLGISVQAIAEFITKLVKKGYITKTKSSTDGRVQLIKLTEKGRKQAQKSLFYIPEYLDYLNEDEQNQLAAILDKMNEGIRDNLQLNGIQNIGTRLRFGQLKRKTDDYKE
9913	GC_00001737	COG2814	Predicted arabinose efflux permease, MFS family	G	G	MKKINYNRPLLVSVVIISAFVAMLNQTILAVAQPAIMQSFKVSVSDVNWLSTGYSLIGGILIPISAWMADRFNTKKLVSISSLIFLLGTIVSLLSGSFLILLTGRLIQAIGAGILSGLSMTILFSVFDKSESGKPTMALGIVFGLSPAIGPTLGGYIVDHLGWHWIFGITAPIIAIALVMSLLFMADVVPHKNTKLDKISVLLSTLGFGMLLYGVSEVSNKGWSNITTLAEIVVGLLLIIGWSWRQLVIDDPMIELRIFTVKNFTIASIISAIAQISMVAVEFILPLYLQNVRDLSAMNSGLSLLPGAIAMFLLAPISGSMVEKNKGRQAIMFGITIMSVSTLMLSFISLTTPIWEVITLYALRNVGLAFAMMPAGTMAMNSLPKNLVAHGSAGNNGTR…
9914	GC_00001737	COG2814	Predicted arabinose efflux permease, MFS family	G	G	MKKINYNRPLLVSVVIISAFVAMLNQTILAVAQPAIMQSFKVSVSDVNWLSTGYSLIGGILIPISAWMADRFNTKKLVSISSLIFLLGTIVSLLSGSFLILLTGRLIQAIGAGILSGLSMTILFSVFDKSESGKPTMALGIVFGLSPAIGPTLGGYIVDHLGWHWIFGITAPIIAIALVMSLLFMADVVPHKNTKLDKISVLLSTLGFGMLLYGVSEVSNKGWSNITTLAEIVVGLLLIIGWSWRQLVIDDPMIELRIFTVKNFTIASIISAIAQISMVAVEFILPLYLQNVRDLSAMNSGLSLLPGAIAMFLLAPISGSMVEKNKGRQAIMFGITIMSVSTLMLSFISLTTPIWEVITLYALRNVGLAFAMMPAGTMAMNSLPKNLVAHGSAGNNGTR…
9929	GC_00001745	COG1052	Lactate dehydrogenase or related 2-hydroxyacid dehydrogenase	C|R|H	C|R|H	MEADIRNALNEGKIYAYATDVVKGEPIASDSPLLQAKNCYITPHITWAPYETRDRLLHMTVDNIKAYLSGDLKNVIN
9930	GC_00001745	COG1052	Lactate dehydrogenase or related 2-hydroxyacid dehydrogenase	H|R|C	H|R|C	MEADIRNALNEGKIYAYATDVVKGEPIASDSPLLQAKNCYITPHITWAPYETRDRLLHMTVDNIKAYLSGDLKNVIN
9933	GC_00001747	COG1216	Glycosyltransferase, GT2 family	G	G	MKIAIVLNYNNYRQSIECVDNLVKIGMERVVLVDNMSTNNSFKILKQNYLNSKKIFVGQTEINAGYASGNNFGFDVAKRLYGLSKDNIFYVVNPDSFPDKNAVNAIYEFIQKNPNAGAVTTKINDTVKSAWHHLTPLSGFMFNSWVLKWILLKLGIREGGIYKGDKEIVPVDIVMGGFFGIRQTTLTEIGYFDDHTFLYYEEEILFVKLKRINKQNYLLTNYNFDHIGRGSTELPKLKFKEINDTSRLYTLSNYYSVSRGYKMFYRLVNHIDNFLLKMLNRA
9934	GC_00001747	COG1216	Glycosyltransferase, GT2 family	G	G	MKIAIVLNYNNYRQSIECVDNLVKIGMERVVLVDNMSTNNSFKILKQNYLNSKKIFVGQTEINAGYASGNNFGFDVAKRLYGLSKDNIFYVVNPDSFPDKNAVNAIYEFIQKNPNAGAVTTKINDTVKSAWHHLTPLSGFMFNSWVLKWILLKLGIREGGIYKGDKEIVPVDIVMGGFFGIRQTTLTEIGYFDDHTFLYYEEEILFVKLKRINKQNYLLTNYNFDHIGRGSTELPKLKFKEINDTSRLYTLSNYYSVSRGYKMFYRLVNHIDNFLLKMLNRA
9951	GC_00001756	COG0842	ABC-type multidrug transport system, permease component	V	V	MLETHKTSIFKSTLTMAYRNLLKTLHNPDKLLDVVIQPILFMLLFGYLFSGAIAGNVYAYLPTLVPGILMQSLISATTGSGTQISDDFSTGIFNRLKTLPIPQVAPLAGQLLADILRLLIAATVSLTTGYLMGWRPAAGLGWVILVVILDVFLGWALSWIFALYGLFAKSSTMVESISLMTMLLLVFLSNAFVPVKTLPPFMKILVELNPVSYVINASRTILNAGFWPTSAWIVLGAGIVIISIFAPLTVLVYKRK
9952	GC_00001756	COG0842	ABC-type multidrug transport system, permease component	V	V	MLETHKTSIFKSTLTMAYRNLLKTLHNPDKLLDVVIQPILFMLLFGYLFSGAIAGNVYAYLPTLVPGILMQSLISATTGSGTQISDDFSTGIFNRLKTLPIPQVAPLAGQLLADILRLLIAATVSLTTGYLMGWRPAAGLGWVILVVILDVFLGWALSWIFALYGLFAKSSTMVESISLMTMLLLVFLSNAFVPVKTLPPFMKILVELNPVSYVINASRTILNAGFWPTSAWIVLGAGIVIISIFAPLTVLVYKRK
9953	GC_00001757	COG1196	Chromosome segregation ATPase	D	D	MADGAINIDLKLKSDKFNREIKDSDKLVNEFGKNAGEKLDKSFKENTDKVINKAKLTRKELKALFDKDTKIKIVAEAEKAGIKDFQKVLKKLPKQQKIELFTEMKDKGTINFSKKLNEINKELRSDIGKLKSAYESTSHVQESYLNRLQAEGRSVKANKVEYQNLRSSIKKESELYQKEHRLLTNLRSDRNEDASKIAKQTVKVNDLAASLARNTNKMKELSKTQSSFNRNPFTKMTKGLLGLNKHAEKSESVFKKVFSGVFWGGVAQGVASTAIHGITMGIGGMIKAGNEFNKEQQVMNATWTTLTGSASKGKGFVKSINDMSNAFGQSSDLVNELDQQFYHVLNKKGPTEQLTKSVLTMADTLNMSADDTKRLGLNFTHMMSSSKMQLGDFNMISDQ…
9954	GC_00001757	COG1196	Chromosome segregation ATPase	D	D	MADGAINIDLKLKSDKFNREIKDSDKLVNEFGKNAGEKLDKSFKENTDKVINKAKLTRKELKALFDKDTKIKIVAEAEKAGIKDFQKVLKKLPKQQKIELFTEMKDKGTINFSKKLNEINKELRSDIGKLKSAYESTSHVQESYLNRLQAEGRSVKANKVEYQNLRSSIKKESELYQKEHRLLTNLRSDRNEDASKIAKQTVKVNDLAASLARNTNKMKELSKTQSSFNRNPFTKMTKGLLGLNKHAEKSESVFKKVFSGVFWGGVAQGVASTAIHGITMGIGGMIKAGNEFNKEQQVMNATWTTLTGSASKGKGFVKSINDMSNAFGQSSDLVNELDQQFYHVLNKKGPTEQLTKSVLTMADTLNMSADDTKRLGLNFTHMMSSSKMQLGDFNMISDQ…
9961	GC_00001761	COG1396	Transcriptional regulator, contains XRE-family HTH domain	K	K	MNTLYLRIKELADDRGESLAQLERNLKFSNGIISTWKKGKASSDKIEKVADYFNVTTDYLLGRTSDPNPANNNMTKNQKLVAYSIDPDVSDEEREAIINMVKEAMKFRKRM
9962	GC_00001761	COG1396	Transcriptional regulator, contains XRE-family HTH domain	K	K	MNTLYLRIKELADDRGESLAQLERNLKFSNGIISTWKKGKASSDKIEKVADYFNVTTDYLLGRTSDPNPANNNMTKNQKLVAYSIDPDVSDEEREAIINMVKEAMKFRKRM
9965	GC_00001763	COG1762|COG3711	Phosphotransferase system mannitol/fructose-specific IIA domain (Ntr-type)|Transcriptional antiterminator	K|T|G	K|T|G	MIDVLDAREYDIIDILLKSPKQTISNIARRMNLSDKTISKSLDAIDDYFKGSDIALIRKPKVGIFLDGNLNSIRKSITRDEEGKIPNSREERIKFLCFEVLDNYKYFTYQKLSNTLYISKTTLEKDMQQVNEVFNKFHNKIESVPGKGSFLNISEYERRKLTLDLIQYFWDQNWQITKQGNQYFHLLEDVPNFINKFIDVDKLKDINDIVQKYLNSEHLNISDLNYQTLILVMLITIKRINSKNIVKMGDKFKVKGLHYSESLQLLLKNIEIIFNITIPETESEYIQQYIRDNTVICSEDTVTKVNDDDIKRIILTTNTVIAEYVDGSLIHHLKTAFERIQRKLPVINPYIQDIKNKFPLSFEEAIAICRELERFYNISIPESEIAYVAMYVQTRRESL…
9966	GC_00001763	COG1762|COG3711	Phosphotransferase system mannitol/fructose-specific IIA domain (Ntr-type)|Transcriptional antiterminator	T|G|K	T|G|K	MIDVLDAREYDIIDILLKSPKQTISNIARRMNLSDKTISKSLDAIDDYFKGSDIALIRKPKVGIFLDGNLNSIRKSITRDEEGKIPNSREERIKFLCFEVLDNYKYFTYQKLSNTLYISKTTLEKDMQQVNEVFNKFHNKIESVPGKGSFLNISEYERRKLTLDLIQYFWDQNWQITKQGNQYFHLLEDVPNFINKFIDVDKLKDINDIVQKYLNSEHLNISDLNYQTLILVMLITIKRINSKNIVKMGDKFKVKGLHYSESLQLLLKNIEIIFNITIPETESEYIQQYIRDNTVICSEDTVTKVNDDDIKRIILTTNTVIAEYVDGSLIHHLKTAFERIQRKLPVINPYIQDIKNKFPLSFEEAIAICRELERFYNISIPESEIAYVAMYVQTRRESL…
9979	GC_00001770	COG2801	Transposase InsO and inactivated derivatives	X	X	MDELNVQVSLYNRHRNGRYSSYKGTVGKVARNVLHQHFNETVPFKVLHTDVTQVRLANTKWAYVSAITDEASKEVLAFQVSNSPNSKLIMDTLDELTENISEGIKPIIHSDQGWYYQLNYYTDKLSEKKFIQSMSRKGNCLDNAPIESFFHLLKTECLNGFPQCKDIGEFKEITKNYVDWFNNRRISQKTKGMTPCEYREHALAV
9980	GC_00001770	COG2801	Transposase InsO and inactivated derivatives	X	X	MDELNVQVSLYNRHRNGRYSSYKGTVGKVARNVLHQHFNETVPFKVLHTDVTQVRLANTKWAYVSAITDEASKEVLAFQVSNSPNSKLIMDTLDELTENISEGIKPIIHSDQGWYYQLNYYTDKLSEKKFIQSMSRKGNCLDNAPIESFFHLLKTECLNGFPQCKDIGEFKEITKNYVDWFNNRRISQKTKGMTPCEYREHALAV
9993	GC_00001777	COG3328	Transposase (or an inactivated derivative)	X	X	MNELTTEIIAALAQKQDLDEVFRRHLEIAINQLLQTELAEFLGYERYLYAGINTGNNRNGNYERSFDTKYGQLNLTIPQDRNGRFENHTLPAYGRHSDNLETTFIQLYTKGITTAEIAELIEKMYGAHYSKATVSNMTKAVNE
9994	GC_00001777	COG3328	Transposase (or an inactivated derivative)	X	X	MNELTTEIIAALAQKQDLDEVFRRHLEIAINQLLQTELAEFLGYERYLYAGINTGNNRNGNYERSFDTKYGQLNLTIPQDRNGRFENHTLPAYGRHSDNLETTFIQLYTKGITTAEIAELIEKMYGAHYSKATVSNMTKAVNE
9997	GC_00001779	COG3378	Phage- or plasmid-associated DNA primase	X	X	MNEIPEEVMEDIKDFEQSEVSKSQVSESIKYFKNEHNMRQILKSEALKVKKMIQTEKQAQNGILPELKPRAVADIFEQHFYCIKLSNQEGERVLFYDCFVGIYVRNYDQIKRYIAMIEPNLNEKQAESVIYHIGNDTKIKPETKSRTLIPVGNGIYDLKQHKLLPFSHKYVFLTKIKTNYVDKPLVPNINGWTVDDWFLELAKGDQQIVNLFWEVISDSINGNFSRRTAIFLVSTQGSTGKGSFQSLIINLVGMENVATLKVNEFDSRFALENIDGKTVVIGDDIAPDIYIKDSSNFNSVVSGDPIQIEPKGKKAYPAILTPAVIQSSNGMPNFHNKEGTNRRLLIIPFNNHFEGDDNNWNIKDDYLKRDGVLQYVLYKALQLDFTKFSVPDASSRALD…
9998	GC_00001779	COG3378	Phage- or plasmid-associated DNA primase	X	X	MNEIPEEVMEDIKDFEQSEVSKSQVSESIKYFKNEHNMRQILKSEALKVKKMIQTEKQAQNGILPELKPRAVADIFEQHFYCIKLSNQEGERVLFYDCFVGIYVRNYDQIKRYIAMIEPNLNEKQAESVIYHIGNDTKIKPETKSRTLIPVGNGIYDLKQHKLLPFSHKYVFLTKIKTNYVDKPLVPNINGWTVDDWFLELAKGDQQIVNLFWEVISDSINGNFSRRTAIFLVSTQGSTGKGSFQSLIINLVGMENVATLKVNEFDSRFALENIDGKTVVIGDDIAPDIYIKDSSNFNSVVSGDPIQIEPKGKKAYPAILTPAVIQSSNGMPNFHNKEGTNRRLLIIPFNNHFEGDDNNWNIKDDYLKRDGVLQYVLYKALQLDFTKFSVPDASSRALD…
10003	GC_00001782	COG0693	Putative intracellular protease/amidase	R	R	MAKSVAVLVTNLVEDVEYTEPVEALKSTGHKVTTISFEKGTVEGKHGTQINIDKSIDEVSPQDFDALFIPGGFSPDQLRADQRFVEFTKFFLATNKLTASICHGPQLMIQTGLVQGRTMTAYLTVQPDLYYAGARIEDKAVVIDGNLITSREPKDIPAFNDAFLSAL
10004	GC_00001782	COG0693	Putative intracellular protease/amidase	R	R	MAKSVAVLVTNLVEDVEYTEPVEALKSTGHKVTTISFEKGTVEGKHGTQINIDKSIDEVSPQDFDALFIPGGFSPDQLRADQRFVEFTKFFLATNKLTASICHGPQLMIQTGLVQGRTMTAYLTVQPDLYYAGARIEDKAVVIDGNLITSREPKDIPAFNDAFLSAL
10005	GC_00001783	COG1299	Phosphotransferase system, fructose-specific IIC component	G	G	MKNVLSEIKNHVLTGISYMIPLVIAGAVIMAISRVGGSIYGIKDIWDEKYVHSGNAVIQLLHSIDGFGGTALGLMFPIISAFIAYSVVDKLGVAPGLVGGMLVKDINAGFLGAIASGLIAGYICLLIKDNIKLPKTMESVVPVFLVPVLGTLGTLLLINYVIGVPFTALNVGLEHWLNGLSGGNQIIMATVVGAMVGFDLGGPVNKAAVTTAMALLTSQVYAPNTAAQVAIIIPPIGLGLATIFAKNKYNTELREAGKSTIIMGLVGVSEGAIPFAVENPTKVVPSTVIGSAIGSAMAVGLGAVNEAPISGFYGWFTVQSWPIYVISIATGSIFVALFNVILRSKDAGDNDNLNKDEEDYSFDEAEWES
10006	GC_00001783	COG1299	Phosphotransferase system, fructose-specific IIC component	G	G	MKNVLSEIKNHVLTGISYMIPLVIAGAVIMAISRVGGSIYGIKDIWDEKYVHSGNAVIQLLHSIDGFGGTALGLMFPIISAFIAYSVVDKLGVAPGLVGGMLVKDINAGFLGAIASGLIAGYICLLIKDNIKLPKTMESVVPVFLVPVLGTLGTLLLINYVIGVPFTALNVGLEHWLNGLSGGNQIIMATVVGAMVGFDLGGPVNKAAVTTAMALLTSQVYAPNTAAQVAIIIPPIGLGLATIFAKNKYNTELREAGKSTIIMGLVGVSEGAIPFAVENPTKVVPSTVIGSAIGSAMAVGLGAVNEAPISGFYGWFTVQSWPIYVISIATGSIFVALFNVILRSKDAGDNDNLNKDEEDYSFDEAEWES
10009	GC_00001785	COG2161	Antitoxin component YafN of the YafNO toxin-antitoxin module, PHD/YefM family	V	V	MTLALTQSDFRANLKKYLDQVNDEDETVYIARSNSRAVAIVSQEKMDWLERALKAKEGSLEYAIARDQLIKRHVLPDDEIVESDDDYWGQFK
10010	GC_00001785	COG2161	Antitoxin component YafN of the YafNO toxin-antitoxin module, PHD/YefM family	V	V	MTLALTQSDFRANLKKYLDQVNDEDETVYIARSNSRAVAIVSQEKMDWLERALKAKEGSLEYAIARDQLIKRHVLPDDEIVESDDDYWGQFK
10013	GC_00001787	COG4716	Myosin-crossreactive antigen (function unknown)	S	S	MYYSSGNYEAFARPKKPANATKKSAYIVGAGLAGLAAAAFLVRDGQVPGNQIHVFEELGLPGGSMDGILNEQRGYIIRGGREMEPHFETLWDLFRSIPTLEDASVSVLDEFYWLNKADPSNSHTRVIEKRGNQLASDGQLTLSRKAIEEIAKLVLTPENQLDNVKINQVFSDDFFKSNFWLYWSTMFAFEPWASAMEMRRYLLRFVHHVGTLQNMSALKFTKYNQYESLIKPLIKYLEDHDVKFQYNTTVDNIIVEQTGEQKQAVKIELTIDGNQQSLDLTPDDLVFITNGSITESTTYGDNEHSAPATHPIGASWKLWEKLAAQDSAFGHPAKFYQDIPAANWVMSATCTFKDDRIVPYIQKITGKDPYSGSIVTSGPVSIRDSNWLLGISISRQPHF…
10014	GC_00001787	COG4716	Myosin-crossreactive antigen (function unknown)	S	S	MYYSSGNYEAFARPKKPANATKKSAYIVGAGLAGLAAAAFLVRDGQVPGNQIHVFEELGLPGGSMDGILNEQRGYIIRGGREMEPHFETLWDLFRSIPTLEDASVSVLDEFYWLNKADPSNSHTRVIEKRGNQLASDGQLTLSRKAIEEIAKLVLTPENQLDNVKINQVFSDDFFKSNFWLYWSTMFAFEPWASAMEMRRYLLRFVHHVGTLQNMSALKFTKYNQYESLIKPLIKYLEDHDVKFQYNTTVDNIIVEQTGEQKQAVKIELTIDGNQQSLDLTPDDLVFITNGSITESTTYGDNEHSAPATHPIGASWKLWEKLAAQDSAFGHPAKFYQDIPAANWVMSATCTFKDDRIVPYIQKITGKDPYSGSIVTSGPVSIRDSNWLLGISISRQPHF…
10017	GC_00001789	COG0791|COG2268|COG3953|COG5283	Cell wall-associated hydrolase, NlpC family|Uncharacterized membrane protein YqiK, contains Band7/PHB/SPFH domain|SLT domain protein|Phage-related tail protein	M|S|X	M|S|X	MASKIDSVMSTSVALETLKASNSINSLTKAVRSSTSAWKAQEAQLKSNGDYLKASQAKYDGLGESIDAEKKRIETLQDKMKDLDQTTQDGAKQAVRYGNDLNKATTALKSMEAQQQRAYEALKREKSGINGLNSSMRQRNSLSKAVTDRLEAEGKHEEALKEKRDNARKSIDDISKALKKEEFLLKDLEKNDGSTSAINKQRIAVEKLKTSMAESKSSVSKFDKSLKELNPSPIQRLSRSFSGLKKEGKETHSIFKSVFAANIISNAFVSVLGTISMKLHDMWSNSMEYAKAQQTMNASWLTLTGNAKEGQKMVDMTNDMAASFANSTDMVNDLNQKFYSISDSSKTTKQLTTDVLTLQDAFGKTDDEVKNFSTQYSQMMANGKVSAQDMMSFVNVFPK…
10018	GC_00001789	COG0791|COG2268|COG3953|COG5283	Cell wall-associated hydrolase, NlpC family|Uncharacterized membrane protein YqiK, contains Band7/PHB/SPFH domain|SLT domain protein|Phage-related tail protein	X|S|M	X|S|M	MASKIDSVMSTSVALETLKASNSINSLTKAVRSSTSAWKAQEAQLKSNGDYLKASQAKYDGLGESIDAEKKRIETLQDKMKDLDQTTQDGAKQAVRYGNDLNKATTALKSMEAQQQRAYEALKREKSGINGLNSSMRQRNSLSKAVTDRLEAEGKHEEALKEKRDNARKSIDDISKALKKEEFLLKDLEKNDGSTSAINKQRIAVEKLKTSMAESKSSVSKFDKSLKELNPSPIQRLSRSFSGLKKEGKETHSIFKSVFAANIISNAFVSVLGTISMKLHDMWSNSMEYAKAQQTMNASWLTLTGNAKEGQKMVDMTNDMAASFANSTDMVNDLNQKFYSISDSSKTTKQLTTDVLTLQDAFGKTDDEVKNFSTQYSQMMANGKVSAQDMMSFVNVFPK…
10029	GC_00001795	COG3041	mRNA-degrading endonuclease (mRNA interferase) YafQ, toxin component of the YafQ-DinJ toxin-antitoxin module	J	J	MKKLRFKPRATFNADLKRLASLDKSIIDEVRAAIDLLLEQQQLPPEFEDHELNRRMSGYNEFHLRDTPKNKTPSETNDVLVVYTIDKDELVLIGIRVGSHDRLFPGQNRSKRYRKNDE
10030	GC_00001795	COG3041	mRNA-degrading endonuclease (mRNA interferase) YafQ, toxin component of the YafQ-DinJ toxin-antitoxin module	J	J	MKKLRFKPRATFNADLKRLASLDKSIIDEVRAAIDLLLEQQQLPPEFEDHELNRRMSGYNEFHLRDTPKNKTPSETNDVLVVYTIDKDELVLIGIRVGSHDRLFPGQNRSKRYRKNDE
10039	GC_00001800	COG2017	Galactose mutarotase or related enzyme	G	G	MKVVEKDFGQLPDGKVVTAFTLENIKHTQITAISYGATWQSFSVERDGVKQELLVQFDDLAAYLDNPFHFGNTIGRVGGRLSKTDYDINGAHFTLTPNDHGNVLHSGINGFDAVNWHGEARNLGTAAEINFTRTFDDEFAGQLAAQVTYRLDDEDRLDIIFSGVSTENTLFNPMTHVYFNLVGKDQDISQHKLQIASRQHLEVDNHMIPTGNVIDNQNTKFDFAHLHALGQEHYDDAWVLDPSRQGEGVGLTSPDESLTLTVDSDRNGVVVFTANPDDSSDIKTALAIEMQTLPDAVNHEGFGDIVLPANETKTYTVTYQIKKSEDK
10040	GC_00001800	COG2017	Galactose mutarotase or related enzyme	G	G	MKVVEKDFGQLPDGKVVTAFTLENIKHTQITAISYGATWQSFSVERDGVKQELLVQFDDLAAYLDNPFHFGNTIGRVGGRLSKTDYDINGAHFTLTPNDHGNVLHSGINGFDAVNWHGEARNLGTAAEINFTRTFDDEFAGQLAAQVTYRLDDEDRLDIIFSGVSTENTLFNPMTHVYFNLVGKDQDISQHKLQIASRQHLEVDNHMIPTGNVIDNQNTKFDFAHLHALGQEHYDDAWVLDPSRQGEGVGLTSPDESLTLTVDSDRNGVVVFTANPDDSSDIKTALAIEMQTLPDAVNHEGFGDIVLPANETKTYTVTYQIKKSEDK
10043	GC_00001802	COG2826	Transposase and inactivated derivatives, IS30 family	X	X	MDHYKHITIDEQETIFLMRNHGNSLREIASHIKKSYSTISRELSRNSTGKSYSPSKAQEKYKQRKGNCGRVSLLSNPQVFEVVREHFCEDLWSPEEISNRLAVEKYPVQISTTTIYRGIFNGLFDNLFKSGSSSAVRHLRHHGKSRHNKAYQEKRGKIPIPNKIHDRPREADNRVEIGHWEGDTVLGKSGKACVVTLVDRKSRYLLIGKAAKRTSEAVTDTLSDLMKLWPGRSLTITPDRGKVFAKVQCLTDKFGTPFYFPDPHSPWQRGTNENTNGLLREYLPKGTDLDSIADRRIQAYAEQMNNRPRRCLGWKMPYEIFFNVALHLI
10044	GC_00001802	COG2826	Transposase and inactivated derivatives, IS30 family	X	X	MDHYKHITIDEQETIFLMRNHGNSLREIASHIKKSYSTISRELSRNSTGKSYSPSKAQEKYKQRKGNCGRVSLLSNPQVFEVVREHFCEDLWSPEEISNRLAVEKYPVQISTTTIYRGIFNGLFDNLFKSGSSSAVRHLRHHGKSRHNKAYQEKRGKIPIPNKIHDRPREADNRVEIGHWEGDTVLGKSGKACVVTLVDRKSRYLLIGKAAKRTSEAVTDTLSDLMKLWPGRSLTITPDRGKVFAKVQCLTDKFGTPFYFPDPHSPWQRGTNENTNGLLREYLPKGTDLDSIADRRIQAYAEQMNNRPRRCLGWKMPYEIFFNVALHLI
10045	GC_00001803	COG3774	Mannosyltransferase OCH1 or related enzyme	M	M	MSKLHDIYECFGLFKGSKFILIKFIAFLLKVLFVKTGKKYIFLGKIVRKLTTITDKMVENYILQKYKDIYVKYENTTWNEGEEPSKKIIWTAWLQGFEDMPQLVQKCIKSVKKNAGNYEVKVITLKNIHEYININPKIESEFTKGNIKPAHFTDYIRMGLLKEYGGVWLDATLFMIKPLDDSIWRQKLQLWNTVYDVTNKKCEYIAIPFVEEFNNSFLVGKKGATFYQFALEITEKILLDRISKFDYFANFKAYFAGKNNITQLGKLWKDMPIINPYGLVSMQFWNKPINKRVVRIIENKESYFFKLTYKRKWVSSVNGKITTEEFIVENY
10046	GC_00001803	COG3774	Mannosyltransferase OCH1 or related enzyme	M	M	MSKLHDIYECFGLFKGSKFILIKFIAFLLKVLFVKTGKKYIFLGKIVRKLTTITDKMVENYILQKYKDIYVKYENTTWNEGEEPSKKIIWTAWLQGFEDMPQLVQKCIKSVKKNAGNYEVKVITLKNIHEYININPKIESEFTKGNIKPAHFTDYIRMGLLKEYGGVWLDATLFMIKPLDDSIWRQKLQLWNTVYDVTNKKCEYIAIPFVEEFNNSFLVGKKGATFYQFALEITEKILLDRISKFDYFANFKAYFAGKNNITQLGKLWKDMPIINPYGLVSMQFWNKPINKRVVRIIENKESYFFKLTYKRKWVSSVNGKITTEEFIVENY
10053	GC_00001807	COG1961	Site-specific DNA recombinase related to the DNA invertase Pin	L	L	MAKIGYARVSSKEQHLDRQLAALKDVDKLFTDKLSGANIKRPELQKMLAYIREGDIVLVTELDRLGRNNQDLTKIMNTIQNKGATLDVLNLPSMTGIADPNLRQLMTNLIIELYKYQAESERKRIIERQQQGIALAKQQGKYHGRKPQYAKDDPRLQHAFKLYQAGMSDVDVSRNTGIKRTTFIRYRKKFDIKR
10054	GC_00001807	COG1961	Site-specific DNA recombinase related to the DNA invertase Pin	L	L	MAKIGYARVSSKEQHLDRQLAALKDVDKLFTDKLSGANIKRPELQKMLAYIREGDIVLVTELDRLGRNNQDLTKIMNTIQNKGATLDVLNLPSMTGIADPNLRQLMTNLIIELYKYQAESERKRIIERQQQGIALAKQQGKYHGRKPQYAKDDPRLQHAFKLYQAGMSDVDVSRNTGIKRTTFIRYRKKFDIKR
10063	GC_00001812	COG4926	Phage-related protein	X	X	MLNIKNVQGTESVLKTIDDLTLTQTLGSIDQLTFNFIDNSDNKVASELVMPRSIVTVPENNQQYLITTPTITPLGRYRQYAVTALHVGQTLHDQYIDKTLTKTQSLDACMKFITQGTKFTYEIHDTFSNYAFSEEFGNARGDDLLTTLASDFGFEYYFDNFEIHVYKTIGKDNSFLFVDGANVSKITDTEDYSNFSTHIKGTGKTTDDSDGKNHQR
10064	GC_00001812	COG4926	Phage-related protein	X	X	MLNIKNVQGTESVLKTIDDLTLTQTLGSIDQLTFNFIDNSDNKVASELVMPRSIVTVPENNQQYLITTPTITPLGRYRQYAVTALHVGQTLHDQYIDKTLTKTQSLDACMKFITQGTKFTYEIHDTFSNYAFSEEFGNARGDDLLTTLASDFGFEYYFDNFEIHVYKTIGKDNSFLFVDGANVSKITDTEDYSNFSTHIKGTGKTTDDSDGKNHQR
10071	GC_00001816	COG3850|COG5002	Signal transduction histidine kinase, nitrate/nitrite-specific|Signal transduction histidine kinase	T	T	MLITIAAVFWAVNKMVIAQSSGFLIILITLCASFLGIMVNLILMRPTIKSLERLRKQARDISKNNFNTMDEMVAPSEFKELSQDFNAMSAKLKETFKSLKDSENEKDEIIAQLSHDIKTPITSIKATVEGILDGIIAPEEISDYLGTIDRQTDRLNNLVEELSYLSLNQVNKVETEQETIFLDQLLIETMSEFQLTLEREKRKVAIDVTPTGAKIISDRDKLSRIVYNLINNAFKYSEEGTPLKVSAKVENKEVIISVTDRGQGISNEELQNIFKRLYRVEGSRNMNTGGHGLGLYIAQELAHQLNGKIRVKSEYGVGSTFSLVLKTNN
10072	GC_00001816	COG3850|COG5002	Signal transduction histidine kinase, nitrate/nitrite-specific|Signal transduction histidine kinase	T	T	MLITIAAVFWAVNKMVIAQSSGFLIILITLCASFLGIMVNLILMRPTIKSLERLRKQARDISKNNFNTMDEMVAPSEFKELSQDFNAMSAKLKETFKSLKDSENEKDEIIAQLSHDIKTPITSIKATVEGILDGIIAPEEISDYLGTIDRQTDRLNNLVEELSYLSLNQVNKVETEQETIFLDQLLIETMSEFQLTLEREKRKVAIDVTPTGAKIISDRDKLSRIVYNLINNAFKYSEEGTPLKVSAKVENKEVIISVTDRGQGISNEELQNIFKRLYRVEGSRNMNTGGHGLGLYIAQELAHQLNGKIRVKSEYGVGSTFSLVLKTNN
10073	GC_00001817	COG1052	Lactate dehydrogenase or related 2-hydroxyacid dehydrogenase	C|R|H	C|R|H	MKTAYHPVLYKSKVKALGLIGYGHIAQKVAKIGHTFSMKIIFYNHRLKKVPESWIQQVSFDELLRQSDVLSLHVIQTPETIDLINNDTIAKMKNGVIILNTARGKLVNGSGHQECLE
10074	GC_00001817	COG1052	Lactate dehydrogenase or related 2-hydroxyacid dehydrogenase	H|R|C	H|R|C	MKTAYHPVLYKSKVKALGLIGYGHIAQKVAKIGHTFSMKIIFYNHRLKKVPESWIQQVSFDELLRQSDVLSLHVIQTPETIDLINNDTIAKMKNGVIILNTARGKLVNGSGHQECLE
10077	GC_00001819	COG0178	Excinuclease UvrABC ATPase subunit	L	L	MTDLFADGTISIHGAQENNLKDVSLDIPKHKTTVFAGLSGSGKSSLVFDTLAAVSRRELNETFPSFTQQYLPKYGQPEVNRIDNLPVAIVVEQKPIGRNPRSTLATYTGIYSVLRLMFSRIGQPWVGYSEWFSFNLPQGMCPKCQGLGFVDDIDERQLIDPNKSLNEGAMTFAGFQPGTWRWKEYGNSGLFDLDKKIKDYTDEEYDLFMHAPQQKLKNPPANWGRTALYEGLVPRMLRSVIHSASGRHHEAALSKIVTRKPCPVCHGTRLNKKALTGKIAGKNIAEVSDMDLVSVLRFLDNISDPKAKTMVRELHSKIQALVDIGLGYLSLGRGTDTLSGGEAQRIKIAKYLTSSLSDLVYVLDEPSVGLHPHDIKLITQSLKKLKEHGNTIILVDHNP…
10078	GC_00001819	COG0178	Excinuclease UvrABC ATPase subunit	L	L	MTDLFADGTISIHGAQENNLKDVSLDIPKHKTTVFAGLSGSGKSSLVFDTLAAVSRRELNETFPSFTQQYLPKYGQPEVNRIDNLPVAIVVEQKPIGRNPRSTLATYTGIYSVLRLMFSRIGQPWVGYSEWFSFNLPQGMCPKCQGLGFVDDIDERQLIDPNKSLNEGAMTFAGFQPGTWRWKEYGNSGLFDLDKKIKDYTDEEYDLFMHAPQQKLKNPPANWGRTALYEGLVPRMLRSVIHSASGRHHEAALSKIVTRKPCPVCHGTRLNKKALTGKIAGKNIAEVSDMDLVSVLRFLDNISDPKAKTMVRELHSKIQALVDIGLGYLSLGRGTDTLSGGEAQRIKIAKYLTSSLSDLVYVLDEPSVGLHPHDIKLITQSLKKLKEHGNTIILVDHNP…
10085	GC_00001823	COG0383	Alpha-mannosidase	G	G	MTNVHIVNHTHWDREWYFTSMDALVLSDQLFSDVLTELKEHKEANFVLDGQLSILDEFISLYPEKITEIKTLVKKNQLFIGPWYTQSDANFTSGEAILRNAMIGDFESKKYGKKMCIGYLPDTFGFNAQMPVILQEAGLDNIVMWRGLNLNKHVKSPYFKWAGMGNKNTVYAINMPQGYGTGMLLEDSVDFVDGRLDPAVKFIKAYVDKDILIPSGNDQLAIIHDLKKQIDKINKIGKYNYQISSYPNFLETLKKDASSLETYKGELRDPVLARIHKTIGSVRMDIKQEIFHLEDKLTFRIEPLMVIAKKVGINLSNRLLVLAWKKLLECQAHDSLSGCVSDSVANDIKHRLKESNEICNSIENIILKQISDYLDMKENEILVVNSSVKKFIGNKTVTV…
10086	GC_00001823	COG0383	Alpha-mannosidase	G	G	MTNVHIVNHTHWDREWYFTSMDALVLSDQLFSDVLTELKEHKEANFVLDGQLSILDEFISLYPEKITEIKTLVKKNQLFIGPWYTQSDANFTSGEAILRNAMIGDFESKKYGKKMCIGYLPDTFGFNAQMPVILQEAGLDNIVMWRGLNLNKHVKSPYFKWAGMGNKNTVYAINMPQGYGTGMLLEDSVDFVDGRLDPAVKFIKAYVDKDILIPSGNDQLAIIHDLKKQIDKINKIGKYNYQISSYPNFLETLKKDASSLETYKGELRDPVLARIHKTIGSVRMDIKQEIFHLEDKLTFRIEPLMVIAKKVGINLSNRLLVLAWKKLLECQAHDSLSGCVSDSVANDIKHRLKESNEICNSIENIILKQISDYLDMKENEILVVNSSVKKFIGNKTVTV…
10103	GC_00001832	COG1216	Glycosyltransferase, GT2 family	G	G	MGKVLTKVSASIVLYNNDIVEVKKLVNNFLKVTEDIEDVALFLVNNSPNNVELSKALLEIDSKNKQIFTILPKENKGFGAGHNTVINKINSDFHFILNPDITIAEKSDINSMIHFMESNKNYGLLSPLIKYPDGSIQHLLKRESTLLDMALRFVGGPLFKKRKQYFVNLPDGYSKIHHAENVPGSFMLFRTKTFKEINGFDEKYFLYMEDSDITKKVNKISDVVFFPDAVVYHEWQRQNKKSIRGINQMIRSMCIYFNKWGWKLW
10104	GC_00001832	COG1216	Glycosyltransferase, GT2 family	G	G	MGKVLTKVSASIVLYNNDIVEVKKLVNNFLKVTEDIEDVALFLVNNSPNNVELSKALLEIDSKNKQIFTILPKENKGFGAGHNTVINKINSDFHFILNPDITIAEKSDINSMIHFMESNKNYGLLSPLIKYPDGSIQHLLKRESTLLDMALRFVGGPLFKKRKQYFVNLPDGYSKIHHAENVPGSFMLFRTKTFKEINGFDEKYFLYMEDSDITKKVNKISDVVFFPDAVVYHEWQRQNKKSIRGINQMIRSMCIYFNKWGWKLW
10121	GC_00001841	COG1131	ABC-type multidrug transport system, ATPase component	V	V	MKTAPAIAIQTLSKKFGQQTAVDRVSFNVEVGEVFALLGPNGAGKTTILRMLTTLLKPTSGTIQVLGHNLQSESQAVRSLFGLAGQYASVDEDLTARENLQTFSLLNGLTFREARLRTQELLEEFSLINSADKLLATFSGGMRRRLDLSISLIARPKIIFLDEPTTGLDPRTREQMWKTIRQLVQAGTTVILTTQYLEEADQLADHIALIDHGKLVALGTPQALKEKIASKKLNLTFQNELQATQAVQAIAEATNGIVQQTDNMVNVSFNEVDDITKILTNLQVAKLSANDIQIKQPSLDDVFFAMTVGKN
10122	GC_00001841	COG1131	ABC-type multidrug transport system, ATPase component	V	V	MKTAPAIAIQTLSKKFGQQTAVDRVSFNVEVGEVFALLGPNGAGKTTILRMLTTLLKPTSGTIQVLGHNLQSESQAVRSLFGLAGQYASVDEDLTARENLQTFSLLNGLTFREARLRTQELLEEFSLINSADKLLATFSGGMRRRLDLSISLIARPKIIFLDEPTTGLDPRTREQMWKTIRQLVQAGTTVILTTQYLEEADQLADHIALIDHGKLVALGTPQALKEKIASKKLNLTFQNELQATQAVQAIAEATNGIVQQTDNMVNVSFNEVDDITKILTNLQVAKLSANDIQIKQPSLDDVFFAMTVGKN
10123	GC_00001842	COG1609	DNA-binding transcriptional regulator, LacI/PurR family	K	K	MTLPVLYASKIFGNPQPFTTAIGSADISSIRLLNGAKGVGISVSENLSIVIIDWTELTQLARPILAPVQ
10124	GC_00001842	COG1609	DNA-binding transcriptional regulator, LacI/PurR family	K	K	MTLPVLYASKIFGNPQPFTTAIGSADISSIRLLNGAKGVGISVSENLSIVIIDWTELTQLARPILAPVQ
10127	GC_00001844	COG1309	DNA-binding transcriptional regulator, AcrR family	K	K	MDKRIVRTQAKAEKALFELMQEQDFSEISITDIANQAKISRMAFYRNYNSKEDILNKFIQKEYATFVDDITTHHFKELEQLLEIYFDYFKNNPAVLSAIVSASIEGFALRKQSDYLLDFFKTRIKNQQPVPIEIAYYSGAIFASLLYWRENDYQYSAAELAEHLAEKIKNDLLQTGEKIF
10128	GC_00001844	COG1309	DNA-binding transcriptional regulator, AcrR family	K	K	MDKRIVRTQAKAEKALFELMQEQDFSEISITDIANQAKISRMAFYRNYNSKEDILNKFIQKEYATFVDDITTHHFKELEQLLEIYFDYFKNNPAVLSAIVSASIEGFALRKQSDYLLDFFKTRIKNQQPVPIEIAYYSGAIFASLLYWRENDYQYSAAELAEHLAEKIKNDLLQTGEKIF
10129	GC_00001845	COG0745	DNA-binding response regulator, OmpR family, contains REC and winged-helix (wHTH) domain	K|T	K|T	MIQKILLVDDEFEITDINMRYLVNAGYEVIVAHDGIDALNMFKRDRFSLVITDVMMPKMSGYDLIDEIQILAPDQPFLFITAKTSDQDKIFSLSLGADDFISKPFSPRELVLRVNNILRRINHGKSSNKIKLGNLELDEQSHEAYANGSKLEMTVKEFELLRILINSPKHVFSKTELYQQVWNREYFEASSANTVNVHIHELRQKLAESGDQRTPVIETVWGLGYKMGVKSLS
10130	GC_00001845	COG0745	DNA-binding response regulator, OmpR family, contains REC and winged-helix (wHTH) domain	T|K	T|K	MIQKILLVDDEFEITDINMRYLVNAGYEVIVAHDGIDALNMFKRDRFSLVITDVMMPKMSGYDLIDEIQILAPDQPFLFITAKTSDQDKIFSLSLGADDFISKPFSPRELVLRVNNILRRINHGKSSNKIKLGNLELDEQSHEAYANGSKLEMTVKEFELLRILINSPKHVFSKTELYQQVWNREYFEASSANTVNVHIHELRQKLAESGDQRTPVIETVWGLGYKMGVKSLS
10141	GC_00001851	COG3723	Recombinational DNA repair protein RecT	L	L	MSNVQNENTAVVEKEKKVEYEVNGESVTLSRAMVKNYLTSGNGNVTDQEVTMFIQLCRYQHLNPFLNEAYLVKFGGNPAQIITSKEAFMKRAESNVNYDGIEAGCIVERKDEIVYTKGAFTLKTDRIVGAWADVFRKDREHPTHVEIAFEEFNKNQATWKSMPATMIRKSAMVNALREAFPQDLGALYTEDDKDINATKRSNKVEERKEVNSTEAGNVLANKFANVQNAKQVEEVKEEVANDGSQNEEQTTAAE
10142	GC_00001851	COG3723	Recombinational DNA repair protein RecT	L	L	MSNVQNENTAVVEKEKKVEYEVNGESVTLSRAMVKNYLTSGNGNVTDQEVTMFIQLCRYQHLNPFLNEAYLVKFGGNPAQIITSKEAFMKRAESNVNYDGIEAGCIVERKDEIVYTKGAFTLKTDRIVGAWADVFRKDREHPTHVEIAFEEFNKNQATWKSMPATMIRKSAMVNALREAFPQDLGALYTEDDKDINATKRSNKVEERKEVNSTEAGNVLANKFANVQNAKQVEEVKEEVANDGSQNEEQTTAAE
10145	GC_00001853	COG1063	Threonine dehydrogenase or related Zn-dependent dehydrogenase	R|E	R|E	MRAVTWQGNEKMEVKTVPDPTIEEPTDMIVRITATAICGSDLHLYHNGKPVMEEDYVVGHEPMGIVEEVGSAVTKVKKGDRVVIPFNIGCGKCHFCANHMESQCDNSNPNPMFDQGGLFGFGKMNGNHPGGQAEYLRVPFADFTSFVVPESNLPDEKVLFLSDVLPTAYWSVEHSGMKPGDTVIVLGSGPIGLFVQKFAKMKGAKRVIAVDNVDHRLQHAKKMNGVEIVNFSDVSKVGSELYEMTKGGAEVVIDCVGMDGVTPIKEKTKDILTPQSGSYSPIQTASEAVKKFGTLMVTGVYMTPATNFPFQDFFTRNVNIKMGQAPVIHLMPKIYDMIEKGEFDPSDIITHTMPLERAAEAYDIFDKKADNNIKVVLKPGMS
10146	GC_00001853	COG1063	Threonine dehydrogenase or related Zn-dependent dehydrogenase	E|R	E|R	MRAVTWQGNEKMEVKTVPDPTIEEPTDMIVRITATAICGSDLHLYHNGKPVMEEDYVVGHEPMGIVEEVGSAVTKVKKGDRVVIPFNIGCGKCHFCANHMESQCDNSNPNPMFDQGGLFGFGKMNGNHPGGQAEYLRVPFADFTSFVVPESNLPDEKVLFLSDVLPTAYWSVEHSGMKPGDTVIVLGSGPIGLFVQKFAKMKGAKRVIAVDNVDHRLQHAKKMNGVEIVNFSDVSKVGSELYEMTKGGAEVVIDCVGMDGVTPIKEKTKDILTPQSGSYSPIQTASEAVKKFGTLMVTGVYMTPATNFPFQDFFTRNVNIKMGQAPVIHLMPKIYDMIEKGEFDPSDIITHTMPLERAAEAYDIFDKKADNNIKVVLKPGMS
