## Supplementary Table 1 for "Bacteriocinogenic lactic acid bacteria in the traditional cereal-based beverage Boza: a genomic and functional approach"

### Sheet: ST31BZ
K00005
K00016
K00016
K00020
K00033
K00033
K00033
K00034
K00036
K00040
K00054
K00055
K00055
K00057
K00059
K00059
K00059
K00075
K00077
K00086
K00088
K00105
K00134
K00135
K00158
K00161
K00162
K00208
K00209
K00243
K00244
K00259
K00259
K00259
K00286
K00287
K00355
K00355
K00364
K00382
K00383
K00383
K00384
K00433
K00525
K00526
K00537
K00554
K00560
K00563
K00564
K00566
K00571
K00574
K00600
K00604
K00609
K00611
K00615
K00616
K00625
K00626
K00627
K00645
K00648
K00648
K00655
K00661
K00661
K00694
K00694
K00712
K00712
K00712
K00756
K00759
K00760
K00761
K00762
K00763
K00773
K00783
K00784
K00788
K00789
K00790
K00791
K00793
K00794
K00796
K00806
K00820
K00841
K00845
K00847
K00848
K00848
K00848
K00849
K00849
K00849
K00850
K00851
K00851
K00852
K00852
K00854
K00854
K00857
K00858
K00859
K00864
K00865
K00865
K00867
K00869
K00873
K00876
K00878
K00882
K00882
K00887
K00919
K00925
K00925
K00926
K00927
K00938
K00939
K00940
K00941
K00941
K00942
K00942
K00943
K00945
K00948
K00948
K00949
K00950
K00954
K00963
K00965
K00969
K00974
K00980
K00981
K00995
K00997
K01000
K01005
K01005
K01005
K01007
K01023
K01056
K01071
K01092
K01101
K01104
K01104
K01104
K01126
K01126
K01139
K01142
K01151
K01183
K01187
K01190
K01190
K01190
K01198
K01206
K01206
K01223
K01223
K01223
K01223
K01223
K01223
K01223
K01223
K01223
K01226
K01239
K01239
K01243
K01246
K01246
K01250
K01256
K01258
K01259
K01265
K01271
K01281
K01356
K01358
K01358
K01372
K01409
K01419
K01421
K01424
K01426
K01439
K01439
K01443
K01443
K01447
K01448
K01462
K01462
K01465
K01478
K01485
K01487
K01491
K01493
K01512
K01515
K01518
K01520
K01524
K01531
K01531
K01534
K01537
K01552
K01560
K01575
K01589
K01591
K01597
K01607
K01619
K01621
K01624
K01628
K01629
K01633
K01635
K01639
K01639
K01641
K01652
K01674
K01679
K01689
K01689
K01689
K01710
K01754
K01756
K01775
K01776
K01779
K01783
K01784
K01784
K01785
K01785
K01785
K01785
K01788
K01791
K01803
K01804
K01805
K01807
K01809
K01810
K01812
K01813
K01813
K01818
K01819
K01819
K01821
K01823
K01834
K01834
K01835
K01839
K01854
K01866
K01867
K01868
K01869
K01870
K01872
K01873
K01874
K01875
K01876
K01878
K01879
K01881
K01883
K01887
K01889
K01890
K01892
K01893
K01914
K01915
K01916
K01921
K01924
K01925
K01926
K01929
K01934
K01937
K01938
K01939
K01951
K01953
K01955
K01955
K01955
K01956
K01956
K01961
K01961
K01962
K01962
K01963
K01963
K01972
K01989
K01990
K01990
K01990
K01990
K01990
K01990
K01990
K01990
K01990
K01990
K01992
K01992
K01992
K01992
K01992
K01992
K01992
K01992
K01992
K02003
K02003
K02003
K02003
K02003
K02003
K02003
K02004
K02004
K02004
K02004
K02004
K02028
K02029
K02030
K02036
K02036
K02037
K02038
K02039
K02040
K02068
K02069
K02071
K02072
K02073
K02074
K02075
K02076
K02077
K02078
K02078
K02082
K02086
K02103
K02108
K02109
K02110
K02111
K02112
K02113
K02114
K02115
K02160
K02160
K02221
K02236
K02237
K02238
K02240
K02242
K02243
K02244
K02245
K02246
K02313
K02314
K02315
K02316
K02335
K02337
K02338
K02340
K02341
K02342
K02343
K02346
K02348
K02355
K02356
K02356
K02357
K02358
K02372
K02372
K02428
K02428
K02431
K02433
K02434
K02435
K02440
K02440
K02469
K02470
K02483
K02493
K02503
K02518
K02519
K02520
K02528
K02529
K02529
K02529
K02529
K02529
K02530
K02532
K02538
K02563
K02564
K02600
K02601
K02621
K02622
K02687
K02744
K02757
K02759
K02759
K02759
K02760
K02760
K02760
K02761
K02761
K02761
K02761
K02761
K02761
K02761
K02761
K02761
K02761
K02768
K02768
K02769
K02770
K02770
K02770
K02770
K02770
K02770
K02777
K02781
K02784
K02791
K02793
K02793
K02794
K02794
K02795
K02795
K02796
K02796
K02796
K02804
K02804
K02810
K02821
K02822
K02824
K02825
K02834
K02835
K02836
K02837
K02838
K02851
K02859
K02860
K02863
K02864
K02867
K02871
K02874
K02876
K02878
K02879
K02881
K02884
K02886
K02887
K02888
K02890
K02892
K02895
K02899
K02902
K02904
K02906
K02907
K02909
K02911
K02913
K02913
K02916
K02919
K02926
K02931
K02933
K02935
K02939
K02945
K02946
K02948
K02950
K02952
K02954
K02956
K02959
K02961
K02963
K02965
K02967
K02968
K02970
K02982
K02986
K02988
K02990
K02992
K02994
K02996
K03040
K03043
K03046
K03048
K03060
K03070
K03070
K03070
K03073
K03075
K03076
K03076
K03077
K03086
K03091
K03092
K03095
K03100
K03101
K03106
K03110
K03111
K03111
K03151
K03168
K03177
K03210
K03215
K03216
K03217
K03217
K03218
K03282
K03284
K03284
K03284
K03292
K03292
K03292
K03294
K03294
K03294
K03294
K03294
K03297
K03299
K03299
K03305
K03307
K03315
K03322
K03322
K03346
K03366
K03367
K03402
K03402
K03424
K03431
K03436
K03437
K03438
K03439
K03449
K03451
K03457
K03466
K03466
K03469
K03470
K03475
K03481
K03483
K03486
K03489
K03491
K03491
K03491
K03492
K03492
K03492
K03495
K03497
K03500
K03501
K03502
K03523
K03524
K03529
K03530
K03531
K03534
K03536
K03544
K03545
K03547
K03550
K03551
K03553
K03555
K03565
K03570
K03571
K03572
K03581
K03584
K03588
K03589
K03590
K03595
K03596
K03601
K03602
K03621
K03624
K03624
K03625
K03628
K03629
K03630
K03631
K03647
K03648
K03650
K03654
K03654
K03655
K03657
K03657
K03657
K03664
K03665
K03667
K03671
K03671
K03685
K03686
K03687
K03695
K03696
K03697
K03698
K03700
K03701
K03701
K03702
K03703
K03704
K03704
K03705
K03707
K03708
K03710
K03710
K03710
K03710
K03713
K03722
K03723
K03733
K03739
K03740
K03742
K03744
K03758
K03758
K03763
K03768
K03778
K03781
K03784
K03789
K03790
K03790
K03797
K03798
K03799
K03800
K03810
K03811
K03811
K03816
K03826
K03827
K03925
K03931
K03973
K03973
K03975
K03975
K03976
K03977
K03978
K03979
K04041
K04042
K04043
K04047
K04066
K04068
K04074
K04075
K04077
K04078
K04083
K04086
K04096
K04485
K04486
K04487
K04487
K04488
K04567
K04763
K04771
K05275
K05311
K05338
K05338
K05339
K05340
K05346
K05349
K05349
K05366
K05592
K05595
K05770
K05832
K05833
K05837
K05845
K05845
K05846
K05846
K05846
K05847
K05847
K05878
K05879
K05881
K05896
K05910
K05946
K05970
K05985
K05989
K05989
K06023
K06024
K06131
K06131
K06147
K06173
K06178
K06180
K06180
K06180
K06180
K06183
K06187
K06188
K06191
K06198
K06199
K06199
K06201
K06207
K06213
K06216
K06217
K06221
K06221
K06286
K06442
K06607
K06610
K06610
K06610
K06726
K06878
K06881
K06884
K06885
K06889
K06889
K06890
K06901
K06901
K06901
K06925
K06942
K06948
K06949
K06950
K06950
K06956
K06958
K06959
K06967
K06975
K07009
K07015
K07023
K07025
K07027
K07029
K07030
K07040
K07042
K07045
K07052
K07052
K07056
K07058
K07078
K07082
K07090
K07090
K07106
K07124
K07133
K07150
K07171
K07171
K07171
K07171
K07172
K07173
K07213
K07217
K07258
K07271
K07273
K07284
K07304
K07305
K07386
K07404
K07444
K07447
K07451
K07456
K07456
K07457
K07461
K07462
K07478
K07483
K07485
K07485
K07486
K07493
K07497
K07507
K07533
K07560
K07566
K07568
K07570
K07571
K07574
K07584
K07586
K07636
K07652
K07658
K07668
K07693
K07704
K07705
K07719
K07729
K07729
K07738
K07742
K07778
K07816
K07816
K07979
K07979
K08153
K08161
K08177
K08194
K08234
K08316
K08483
K08591
K08602
K08659
K08659
K08659
K08659
K08659
K08659
K08724
K08968
K08972
K08987
K08998
K09004
K09013
K09014
K09015
K09117
K09458
K09681
K09685
K09692
K09693
K09698
K09704
K09710
K09747
K09748
K09761
K09762
K09773
K09779
K09787
K09790
K09809
K09809
K09809
K09809
K09825
K09861
K09861
K09903
K09951
K09952
K09952
K09963
K09963
K09976
K10039
K10040
K10040
K10041
K10254
K10530
K10536
K10536
K10563
K10708
K10716
K10844
K10947
K10984
K10985
K10985
K10986
K10986
K11050
K11051
K11065
K11068
K11102
K11144
K11145
K11717
K11733
K11741
K11748
K11749
K11752
K11753
K11754
K11754
K11921
K11936
K11936
K11991
K12132
K12132
K12268
K12269
K12270
K12555
K12573
K12574
K12574
K12700
K12960
K12999
K13038
K13052
K13252
K13292
K13531
K13678
K13727
K13789
K13953
K13953
K13993
K13993
K14155
K14188
K14540
K14588
K14652
K14742
K14761
K15051
K15051
K15342
K15524
K15524
K15524
K15738
K15986
K16169
K16169
K16209
K16264
K16323
K16323
K16509
K16511
K16785
K16785
K16786
K16787
K16898
K16899
K16925
K17077
K17686
K17758
K17810
K17828
K17836
K18104
K18672
K18682
K18682
K18692
K18887
K18888
K18926
K19002
K19005
K19005
K19055
K19156
K19225
K19265
K19267
K19267
K19285
K19302
K19350
K19504
K19505
K19506
K19507
K19507
K19508
K19508
K19509
K19509
K19510
K19784
K20074
K20112
K20113
K20114
K20265
K20276
K20344
K20344
K20490
K20491
K20492
K21064
K21285
K21465
K21471
K21562
K21567
K21619
K21636
K21713
K21745
K21828
K21828
K21900
K22044
K22212
K22441
K22736
K22736
K22927
K23059
K23060
K23107
K23393
K23675
K24163
K24180
K24180

### Sheet: ST75-87BZ
K00016
K00016
K00018
K00018
K00020
K00033
K00033
K00033
K00034
K00036
K00040
K00054
K00055
K00057
K00059
K00059
K00059
K00059
K00067
K00075
K00086
K00088
K00105
K00121
K00133
K00134
K00135
K00158
K00158
K00158
K00161
K00162
K00208
K00215
K00243
K00244
K00259
K00286
K00287
K00344
K00355
K00364
K00382
K00383
K00383
K00383
K00384
K00433
K00525
K00526
K00537
K00554
K00560
K00563
K00564
K00566
K00571
K00574
K00600
K00602
K00604
K00609
K00611
K00625
K00627
K00645
K00648
K00648
K00655
K00661
K00661
K00691
K00691
K00694
K00712
K00712
K00759
K00760
K00761
K00762
K00763
K00764
K00773
K00783
K00784
K00788
K00789
K00790
K00791
K00793
K00794
K00806
K00820
K00841
K00845
K00847
K00849
K00849
K00850
K00851
K00851
K00852
K00852
K00854
K00857
K00858
K00859
K00864
K00865
K00867
K00869
K00873
K00874
K00876
K00878
K00882
K00882
K00887
K00919
K00925
K00925
K00926
K00927
K00928
K00938
K00939
K00940
K00940
K00941
K00941
K00942
K00942
K00943
K00945
K00948
K00948
K00949
K00954
K00963
K00965
K00969
K00973
K00974
K00980
K00981
K00995
K00997
K01000
K01005
K01005
K01056
K01071
K01092
K01101
K01104
K01104
K01104
K01118
K01126
K01126
K01139
K01142
K01151
K01187
K01190
K01190
K01223
K01223
K01223
K01226
K01239
K01239
K01243
K01246
K01246
K01256
K01258
K01259
K01265
K01271
K01281
K01356
K01356
K01358
K01372
K01409
K01419
K01421
K01424
K01439
K01443
K01443
K01447
K01447
K01448
K01462
K01462
K01465
K01478
K01485
K01486
K01491
K01493
K01512
K01515
K01518
K01520
K01524
K01533
K01534
K01537
K01560
K01575
K01586
K01588
K01589
K01589
K01591
K01597
K01607
K01621
K01624
K01635
K01639
K01641
K01652
K01652
K01674
K01679
K01689
K01689
K01710
K01714
K01753
K01754
K01756
K01775
K01776
K01778
K01779
K01783
K01784
K01784
K01785
K01785
K01785
K01785
K01788
K01790
K01791
K01803
K01804
K01805
K01807
K01809
K01810
K01811
K01812
K01821
K01823
K01834
K01834
K01835
K01838
K01838
K01866
K01867
K01868
K01869
K01870
K01872
K01873
K01874
K01875
K01876
K01878
K01879
K01881
K01883
K01887
K01889
K01890
K01892
K01893
K01914
K01915
K01916
K01921
K01923
K01924
K01925
K01926
K01929
K01933
K01934
K01937
K01938
K01939
K01945
K01951
K01953
K01955
K01955
K01956
K01956
K01958
K01961
K01962
K01963
K01972
K01989
K01990
K01990
K01990
K01990
K01990
K01990
K01992
K01992
K01992
K01992
K02003
K02003
K02003
K02003
K02003
K02004
K02004
K02004
K02004
K02004
K02028
K02029
K02030
K02036
K02036
K02037
K02038
K02039
K02040
K02071
K02072
K02073
K02074
K02075
K02076
K02077
K02077
K02078
K02078
K02082
K02086
K02103
K02108
K02109
K02110
K02111
K02112
K02113
K02114
K02115
K02160
K02221
K02236
K02237
K02238
K02240
K02242
K02243
K02244
K02245
K02246
K02313
K02314
K02314
K02316
K02335
K02337
K02338
K02340
K02341
K02342
K02343
K02346
K02355
K02356
K02356
K02357
K02358
K02372
K02372
K02428
K02433
K02434
K02435
K02440
K02440
K02440
K02469
K02470
K02483
K02493
K02503
K02518
K02519
K02520
K02525
K02528
K02529
K02529
K02529
K02529
K02538
K02563
K02564
K02600
K02601
K02621
K02622
K02687
K02757
K02757
K02759
K02760
K02761
K02761
K02761
K02761
K02768
K02769
K02770
K02770
K02770
K02777
K02781
K02784
K02793
K02794
K02794
K02795
K02795
K02796
K02796
K02796
K02804
K02810
K02824
K02825
K02834
K02835
K02836
K02837
K02838
K02851
K02859
K02860
K02863
K02864
K02867
K02871
K02874
K02876
K02878
K02879
K02881
K02884
K02886
K02887
K02888
K02890
K02892
K02895
K02899
K02902
K02904
K02906
K02907
K02909
K02911
K02913
K02913
K02914
K02916
K02926
K02931
K02933
K02935
K02939
K02945
K02946
K02948
K02950
K02952
K02954
K02954
K02956
K02959
K02961
K02963
K02965
K02967
K02968
K02970
K02982
K02986
K02988
K02990
K02992
K02994
K02996
K03040
K03043
K03046
K03048
K03060
K03070
K03073
K03075
K03076
K03077
K03086
K03091
K03092
K03095
K03100
K03101
K03106
K03110
K03111
K03111
K03111
K03151
K03168
K03177
K03210
K03215
K03216
K03217
K03217
K03218
K03282
K03282
K03284
K03284
K03292
K03292
K03293
K03293
K03294
K03294
K03294
K03299
K03299
K03305
K03307
K03315
K03322
K03322
K03326
K03346
K03366
K03367
K03402
K03402
K03424
K03431
K03436
K03437
K03438
K03439
K03449
K03451
K03457
K03466
K03466
K03469
K03470
K03478
K03486
K03488
K03489
K03492
K03492
K03495
K03497
K03500
K03501
K03502
K03523
K03523
K03524
K03529
K03530
K03531
K03536
K03544
K03545
K03547
K03550
K03551
K03553
K03555
K03565
K03570
K03571
K03572
K03574
K03581
K03584
K03588
K03589
K03590
K03595
K03596
K03601
K03602
K03621
K03624
K03624
K03625
K03628
K03629
K03630
K03631
K03647
K03648
K03650
K03654
K03654
K03655
K03657
K03657
K03657
K03664
K03665
K03667
K03671
K03671
K03685
K03686
K03687
K03695
K03696
K03697
K03698
K03700
K03701
K03701
K03702
K03703
K03704
K03704
K03705
K03707
K03708
K03710
K03710
K03713
K03722
K03723
K03733
K03734
K03739
K03740
K03741
K03742
K03744
K03758
K03758
K03763
K03768
K03778
K03789
K03790
K03790
K03790
K03797
K03798
K03799
K03800
K03810
K03811
K03811
K03816
K03827
K03925
K03973
K03973
K03975
K03975
K03976
K03977
K03978
K03979
K04041
K04042
K04043
K04047
K04066
K04068
K04074
K04075
K04077
K04078
K04083
K04086
K04096
K04485
K04486
K04487
K04487
K04488
K04567
K04763
K04771
K05275
K05311
K05338
K05339
K05340
K05366
K05520
K05592
K05595
K05770
K05822
K05823
K05832
K05833
K05837
K05845
K05845
K05846
K05846
K05846
K05847
K05847
K05878
K05879
K05881
K05896
K05910
K05946
K05970
K05985
K06023
K06024
K06131
K06131
K06173
K06178
K06180
K06180
K06180
K06180
K06183
K06187
K06188
K06191
K06198
K06199
K06199
K06201
K06207
K06213
K06216
K06217
K06221
K06286
K06442
K06607
K06726
K06864
K06878
K06881
K06885
K06889
K06889
K06890
K06898
K06901
K06901
K06901
K06904
K06909
K06919
K06925
K06942
K06948
K06949
K06950
K06950
K06958
K06959
K06967
K06975
K06978
K06988
K06994
K07009
K07015
K07023
K07027
K07029
K07030
K07040
K07042
K07052
K07052
K07056
K07057
K07058
K07078
K07082
K07090
K07090
K07105
K07106
K07118
K07124
K07150
K07171
K07173
K07213
K07217
K07217
K07241
K07258
K07271
K07273
K07284
K07304
K07304
K07305
K07386
K07404
K07444
K07447
K07448
K07456
K07457
K07461
K07462
K07474
K07478
K07482
K07482
K07482
K07483
K07493
K07497
K07497
K07507
K07533
K07552
K07560
K07566
K07568
K07570
K07571
K07574
K07584
K07586
K07636
K07652
K07658
K07668
K07693
K07704
K07705
K07706
K07707
K07719
K07738
K07742
K07778
K07816
K07816
K07979
K07979
K08093
K08094
K08153
K08161
K08234
K08316
K08369
K08483
K08591
K08602
K08659
K08659
K08659
K08659
K08659
K08724
K08968
K08972
K08981
K08987
K08992
K08998
K09004
K09013
K09014
K09015
K09117
K09121
K09384
K09458
K09681
K09685
K09692
K09693
K09698
K09710
K09747
K09748
K09761
K09762
K09773
K09779
K09787
K09790
K09809
K09809
K09809
K09825
K09861
K09903
K09936
K09963
K09976
K10036
K10037
K10038
K10039
K10040
K10040
K10041
K10254
K10254
K10530
K10563
K10681
K10682
K10716
K10823
K10844
K10947
K11065
K11068
K11102
K11144
K11145
K11175
K11717
K11733
K11741
K11748
K11749
K11752
K11753
K11754
K11936
K11936
K11991
K12132
K12555
K12573
K12574
K12574
K12700
K12700
K12999
K13038
K13052
K13292
K13531
K13678
K13727
K13789
K13993
K14188
K14540
K14652
K14742
K14761
K15051
K15524
K15580
K15580
K15581
K15582
K15583
K15738
K15986
K16169
K16169
K16209
K16211
K16211
K16323
K16509
K16511
K16785
K16786
K16787
K16898
K16899
K17077
K17758
K17810
K17828
K17836
K18104
K18672
K18682
K18682
K18692
K18887
K18888
K18926
K19002
K19005
K19005
K19157
K19159
K19225
K19265
K19267
K19285
K19302
K19350
K19689
K19784
K20074
K20375
K20861
K21053
K21064
K21285
K21465
K21471
K21471
K21562
K21567
K21619
K21636
K21757
K21828
K21900
K22043
K22044
K22212
K22230
K22293
K22373
K22441
K22736
K22736
K22927
K23059
K23060
K23257
K23264
K23265
K23269
K23393
K23675
K23775
K24163
K24163
K24180
K24180
