## Supplementary Table 3 for "Bacteriocinogenic lactic acid bacteria in the traditional cereal-based beverage Boza: a genomic and functional approach"

### Sheet: ST31BZ_unique_classified
unique_id	gene_cluster_id	COG_FUNCTION_ACC	COG_FUNCTION	COG_CATEGORY_ACC	COG_CATEGORY	aa_sequence
11040	GC_00001950	COG0810	Periplasmic protein TonB, links inner and outer membranes	M	M	-MRTHTNENG-------DFSIAIPAQPAGSEISVSQNVNGQTSDEVKVPVQKAPEVIEKPGIDAPHAGSKYVTGTGIAGDTIQVYMPGVGGGEDVMIGTTTVGADGKWRAAISDQYNLVEGESIYAVQIKGNSRSDKQYTTVLGEIHVDAPIINPIAEGDTVITGTGEPGDEVTVYFDDGKNNSVIGYATVEADGTWTVDAGHVRLVDGDVVSAAQTRDGVTSDKDTVSVKAREVVEKPVIN-DITEGDKVITGT
11249	GC_00002055	COG0507	ATP-dependent exoDNAse (exonuclease V), alpha subunit, helicase superfamily I	L	L	MAIFHMSFSNISAGKGRSAIASASYRSGEKLFSDKEGKTYYYPRDIKPEVFILTPKNAPDWAKDRQKLWNEVEDKDRKANSRYAKEFNVALPIELSTEEQKELLTAYVQENFVNAGMVADVAIHRDNTDNPHAHVMLTNRPFNPDGTWGLKAKTQYILDENGNKTFTK-SGFPRQKKIWLVDWDKKEKITEWRHNWATAVNKVLESKNLLDRISEKSYEEQGIDEVATQHEGVNSQRENRQEFNRSVKLQRQAKSEVKNVNDKIHNERRIQTLQRHYSFDEKRMVSQLSKELKTFVSLENLDEKQRMLFNWKNSTMIKQAIGQDMTKQLITINQQENSLAEANQLLDKVVNRTVRKLYPDIDFERVTMAEKRELIKETDSEQKVFAGNELKDRLAMIRT…
11250	GC_00002055	COG0507	ATP-dependent exoDNAse (exonuclease V), alpha subunit, helicase superfamily I	L	L	MAIFHMSFQNISAGKMRSAVASASYRSGEKLFSDKEGKSYFYKRDVMPEAFILTPKNAPEWAKDRQQLWNEVEKKDRKANSRYAKEFNVALPIELSEQEQKYLLTKYVQENFVNSGMVADVAIHRDHPDNPHAHVMLTNRPFNPNGTWGLKSKRENILDKNGNKTYTKNSRFPRSRKIWLVDWDKKEKIPEWRNKWANAVNQVLEAKNLPDRISEKSYEEQGIDEVATQHEGINSQKEKRQEFNRNVKQQRQAKAEAKNANEKIHNIRRIETLQRHYSFDEKRMVAQLSKQLKTFVSLENLDEKQRMLFNWKNSATIKQAIGQDMTKKLVTINQQEKSLAEANQLLDKVVSRTVKKLYPDIDFEQTTIAEQRELIKETDSEQKVFAGNELKDRLAMIRT…
11261	GC_00002061	COG2963	Transposase and inactivated derivatives	X	X	MPTRYDKEFKQNIIKLYKQGESAAQLAREYGIGYSTVHN----------------------------------REA-------
11262	GC_00002061	COG2963	Transposase and inactivated derivatives	X	X	MPTRYDKEFKQNIINLYKQGESAAQLAREYGIGYSTVHKWIQGQAKTQSGKSPDEIKAIEKRLASLSEENEILKKALGFLAQK
11355	GC_00002108	COG1136	ABC-type lipoprotein export system, ATPase component	M	M	MNREELLDLLDLKKVLKSYPKDLSGGERQRAAIARALYNNPSIILADEPTASLDTERAHQVVDLLARIAHEYNRGVIMITHDMRLLDKVDQVYTMQDGKLSRGNALEYD
11356	GC_00002109	COG2723	Beta-glucosidase/6-phospho-beta-glucosidase/beta-galactosidase	G	G	MTEENYRMPAGFLWGGAVAAHQFEGGWQADGKGVSIADVMTAGNKDTPRKVTDGVVDGEIYPNHWGIDFYHHYREDIALFAEMGFKCFRTSIAWTRIFPNGDETEPNEAGLKFYDDVFDELLKHDIQPIITLSHFEMPYHLVKEYGGWTNRKLIDFFVRFAKTVMERYRGKVKY
11361	GC_00002114	COG0148	Enolase	G	G	MSLVIENVKAREIFDSRGNPTVEVDVTLSNGIMGRAAVPSGASTGEKEAVELRDGGKRLSGKGVLKAIGNVNNNIAVALKGVDPFNQANVDEIMIDLDGTNNKRKLGANAILGVSMATARAAANALHIPLYRYLGGTDLELPQTFHNVINGGEHANNQIDIQEFMITPVERTSFREGFEKIVNTYHVLKKIIADAGYSTGLGG
11365	GC_00002118	COG0515	Serine/threonine protein kinase	T	T	MDDNQDWIMTIYEELKNEKSINEGYVKVYELFKNDELDIILSSIHALFVTQLRTLNAYLPTRDFSKHFHASESRDFISVLDKIHQIEENSKGHSIEITLTQKWSNAVKQFDSFMIKSGGSEIPSNTPKMELPLTTPIFESKDIISLQRGNHTKSGRLRQIGEGSYAITYKYKDPEYGKFFVLKRAKKELNEKERQRFKNEFKFLSSCNSPYIVEVYKLTETANILEYTMEYLEYDLYHFIKKHPNLPKRTRYSICKQFIRSIEYVHSKGQLHRDISLCNVLLKKYEGIVVAKLSDFGLSKSTSYSTLTSIDSSIKGSININDPDLKRVGFSNYSLKHEIYAMTCLIYFVMMGRENISNRKGINSTIEDFIDAGTNPDINKRIENVAQLKDRFYSVKW
11375	GC_00002128	COG1263|COG1264|COG2190	Phosphotransferase system IIC components, glucose/maltose/N-acetylglucosamine-specific|Phosphotransferase system IIB components|Phosphotransferase system IIA component	G	G	MKAYLQRMGRSLQLPVAVLPAAALLVGIGNWWASYSNDVVAHFLQAGGDAVLGQLPLLFAVGLALGMSVDQSGAAALAGLVAFELPVNVLKPESVATLMNIKPTAVDASFAQIGNVFIGIIAGLIAAALYNRFHETKLPMALSFFSGKRLVPIMAALVMLLVSVVLLFVWPPVYGALVTFAKFILNLGWVGAGLYGFFNRLLIPTGLHQALNSVFWFDVAGINDIGKFLASQGTKGVTGMYQAGFFPIMMFGLPAGAYAIYKNARPENKATTASLMLAAAFASFFTGVTEPT
11394	GC_00002147	COG1403	5-methylcytosine-specific restriction endonuclease McrA	V	V	MQSKLDKEQRREFYNSIEWRQLRDDILDRDNHECQWCKTDGRVVTDMDTVLEVDHIKELEYYPELRFDKDNLRTLCKDCHNKRHGRMNYRSNGNGKRTNKWKDDERWD
11402	GC_00002155	COG1393	Arsenate reductase and related proteins, glutaredoxin family	P	P	MPLSEAVRVLSQTPQLLRRPIIFDDHRLLCGFNQDEIRMFIPREQRVLKMQAMSELDCF
11418	GC_00002171	COG2217	Cation transport ATPase	P	P	MANKEDHMNMKNMSAKNMENNESNMSHMGNLKVKFWVSAVLAIPVLLLAPIMGLNVSILSFSSPLIVGIIIVLFDTALYFYGGMPFLKGAKAEIQNKSPEMMTLVTLGISVSYFYSLYAFIANNFLNPANHVMDFSFELATLILIMLLGHWIEMNALMGAGAALQKMAALLPKTAHLVTDNGETKEVPVSDLKVGQVFQVRSGESIPADGVITAGESTVNEALVTGESTAVTKNVGDKVIGGTTNNNGTLTVKISGTGDSGYLSQVMKMVQNAQQAKSKAEDKANLVAKYLFYAAFGVGIIAFFAWLPQGLATAMKIMVTVFVIACPHALGLAIPLVVSRSTTIGAQNGLLVRNRQAIEASQHVSHVLLDKTGTLTEGKFTVNALIPNDGIDETTLLSR…
11426	GC_00002179	COG3209|COG4886	Uncharacterized conserved protein RhaS, contains 28 RHS repeats|Leucine-rich repeat (LRR) protein	K|R	K|R	MTGSNIKTETSQNDIQNSQSLSIANSVADSVKQSQSLVADKQSLSISQSMVASMSKSTEKITSKSGDPEAPIQHENQYLDEKTGASLLPTVDDYRDTEDALKISAPPTIPGYILDITRIDMAFQLAGAHRPSSQAMVDYLAEFRKYAATGAGSIDDLNAWIRNSDFYKQYLDGSDPDVTLVSLRVKWLFKEHDSELNLVGHDVETSVGNPLEPKDAVTSITNADGTHPNLDEDIPGLSWKGYINWNQRGDYDVTLVYYDANSLQTVYQPIVVRVTSNIALDVKDGQTYVGYPKDISDFVNQITDGSGNDISPTDPNTKLQWGMRDSWWDEANVYKNIEITYTDSKTGETITKTVTITVLRNQEDIKGEGTTYTIGDKHPTINDLKPSAHKANGDLDTDA…
11428	GC_00002181	COG5283	Phage-related tail protein	X	X	MADEPLGRMVIELGLDHSDFGKGLAGVKKETKYAMAELKSSMSVAKMFGKEFDVLSAKATGLSKVMMSQERQVQALGKAYKNSLVDGKASKSTAKLATESQNANAKLMSLRTQYINNAGALAKVRAETTGYTGQLNKMSKAAVTVGTSMSNIGSKMTTKVSMPIAAGLAYATKSAVQFDSQIKAIGPLLTNGATVTSKYKAQLDQLGDASKSMSEKYGVSTTEINNGMTELIRRGYNTNQVLGSMPSIMDATMASGEDLGSVLNTTSSIVEQFGLKSK
11441	GC_00002194	COG1373	Predicted ATPase, AAA+ superfamily	R	R	MIKRPSYLKKLIQLKDTDVIKVITGVRRSGKSVLLMLYRDYLLSNGIKSDQIIYLNFEQFELLGVRNQNELIELLKPKLNKKQRLYLMFDEIQMVDGWQAVINGIRASYNCDIVITGSNAQMLSGELATLLSGRYVEIPIYPFSFQEFLTAKEIDPQSREVDQAFQEYEQFGGFPAVVLANQEIKDTILSGIFDTIILNDVSMRAKVRDQESLKALVDFLSDNTGQLVKPANVANVLKSEGIKVSNHTIENYLELLENAFLFYRARQYDIRGKGYLRTTGKYYIVDPGLRRYAVSQRPGNYAGQLENIVYVELLRRGYKVDVGKLQSKEIDFIARKHDEIIYIQVTYEIPENTHETDNLLNLRNNHQKILITQKYYPDIKEIDGIPVINVVDWLLDEQE
11443	GC_00002196	COG3385	IS4 transposase	X	X	MHISHTGGELSTDAGLVLVKELMAQLNFTTLAYQLVHFDDQRHYARYSNVSLLEQVVLQLIAGYAADLAATSLRDDPTFKLLLAQPQLTSQPSLSRFLQRCDEQTITSLQTLNQALLDQAWTGAKQQQLILDIDSTHADTHGHQEKTAFNAHYGTTGYHPLVAFDGQTGHCLKAQLRPGNVYTSTDIAPFITPLLQHYHQIKPNADILVRGDSGFATSELYETCEANDTFYLIRLKANRRLNQLAERFVQISD
11453	GC_00002206	COG3547	Transposase	X	X	MNVIGIDVARGKSKCALIIGDLVDKYFEIKHNRSGFSRLYNIARETKSLIVFETTGVYSSQLTQFCIQEDLDFLELNPLEASIRMAGLRRDKTDRSDSEKLAFLAINQHNLLVGRRPWDSSYEELRMLGSRYFQVTKESARSINHLHAALERVFPELNDVFDLIKSTLDLRMIELFTHPDFVMGQKIDDMVEKVWSSVNHKIHHDLVVQKCEEVWHASRSSYPAVESDSILVEITQSYCNEIRNFNAEKNSIKKKMINLARKEPELKIINSIPGAGELSVALLIGYVGDIRRFLTYKQMNAFVGIDLHRIQSGGLKNDHINRRGQKNARYIMFDMVRSMLRNQATIDNHIVDYYYKLKKGPHPKSDMVAMIACINRLNRTIVNLVRTNQIYDYFKTAH
11454	GC_00002207	COG0438	Glycosyltransferase involved in cell wall bisynthesis	M	M	MKIDFVVTWVDGSDPKWLRKKNKYSPSDEIMNTDIRYRDYGTFKYWFRAIEENAPWVNKVYLVTEGHYPEWLNLNNEKLCLVKHSDFMSERYLPTFNSNAIELNVHKIKGLSEHFVLFNDDVFLMNKTSPGDFFRKGLPRDFAIYNPTIPSTDFSNILFNDVRIINKHFNKMEDIKNNFFKVFNIFYGAKILRNIVTLPWPKILGYWNSHLTSSFLKSTFEEVWDKEKDILEETSRNKFRTPNDVNQWLMRYFQIEEGHFEPQNSNFGKIYTLNQFDELKTVMNNDKYKVLCINDDFDVQNYEQKMEELINMFEKAFPNKSSYEI
11469	GC_00002222	COG0366	Glycosidase	G	G	MAATIKWWQQAVVYQVYPRSFQDTNHDGIGDLKGITAHLDYLKQLGIDVIWLNPIYRSPNDDNGYDISDYQQIAADFGTMADFDELLQAAHDRGLKIIMDLVVNHTSDEHPWFKRSRQDRTNQYRDFYFWRSGNGKKAPNNWDAAFGGSAWQYDEQTQQYYLHTFSTKQPDLNWENPTLRESVYTMMTWWLNKGVDGFRMDVINQISKLPGLPDGSLKPHSQFGDARVTNGPRVHEFLQEMNQEVLSQFDIMTVGETHGVTPADALKYAGADQHELDMVFEFQHLRLDNSQHGLGKWSTRKTPLVALKKVISDWQVGLEGRAWNSLFWNNHDTPRAVSRFGDDRPAYRVRSAKMLATCLHLLQGTPYIYQGEELGMTDAHFTELASYRDVESLNAYRGL…
11472	GC_00002225	COG0383	Alpha-mannosidase	G	G	MVKTVHVIPHTHWDREWYFTTSRSKVYLLKDLSEVIDNLENNKGYDRFILDGQASLIEDYLKWRPDDFNRVKQLVQDKKLIIGPWYTQTDQFVISGESIVRNLQQGMDICNQFGNYMNVGYVPDSFGQESSMPQIYKGFGIQDTMFWRGVSDEEVEHTEYQWTGEDGSKINVYQIPSGYYIGGIIDESQLDQVMRTEPFKSIVKRATTKNIAFPNGFDQAPARKDLPKVIQKLNQDNPDFKFKLSSIEEYIEAVKKEHPELEEISGELTNGKNMRIHKSIYSSRSDLKKMNTEIQYYLVNVLEPILTMAENWGISYPKEAVKDIWKLMFENAAHDSIGACVSDTTNEDIYMRYKQARDISINLVEVTLRQITVRIKNNTKYPITLTVFNPLTVKQQQLV…
11480	GC_00002233	COG2337	mRNA-degrading endonuclease, toxin component of the MazEF toxin-antitoxin module	V	V	MVSQGDIFYVNFNPSRGHEQMNKRPAIALSNDLVCQTSNMTIAAPISSTKRNFPMYHRLTSSQTVYGKVLLDQTIALDLRARHVTDETIVDHVSREELEEIITLYKLLFSIDDK
11483	GC_00002236	COG1263|COG1264|COG2190	Phosphotransferase system IIC components, glucose/maltose/N-acetylglucosamine-specific|Phosphotransferase system IIB components|Phosphotransferase system IIA component	G	G	MFVAWPLYVLHAIFTGLSLAFAAFMHWTAGFAFSAGLVDYVLSLKNPIANQPLWLIVQGLVMAAIYYFGFDFAIKKFHLMTPGREELGEDDGVEEVATDDSDDKYTVQAKKIYAALGGSDNLQVVDNCTTRLRLKLNDTDNINENAIKRSGAAGLNKIDKNNLQIIIGTEVQFVSDALAKLNNAKAPISSVKTADEPAPTEETVADGIKRDVTEEFYSVANGQYMDIEEIPDDTFAQKMLGDGYAINPIDGTITAPVDGTITSVFPTKHAIGFKTNAGLEVLLHMGIDTVELNGAPFDVKVEDGQMVKHGDVVAKVNLDAIKNAGKQTPMIVIVTNMDAVRVMKFKGNAQVTPESLVLKTTTK
11487	GC_00002240	COG1113	L-asparagine transporter and related permeases	E	E	MENQQLARKLKRRHVQMIALGGAIGTGLFLGSGSAIKQAGPSILLAYAIGGFFCYLMMRALGELLLSDTCLHSFLEFINRYLGKRFEFAIGWTYWLCWISLAMADLTASGIYIRYWFPWIPQWVTPLIIILILLVFNMLSVSAFGELEYWFSMIKVVAIIALIVTGAILIGSSAHVGGQTVSVTNLVSHGGFFPTGVQGFLMSFSLVIFAFTGIEMVGITAGEAENPEKELPRAINSLPIRISFFYVGALFVIMAIYPWDQITTSQSPFVQVFSDVGIKAAASIINFVVLTAALSACNSAIFSTSRTLFTLAHGDNAPKWMGKVNRYNVPARSLLFSSLILLVIVALNYVIPSTVFTLISNVATTNFIIVWCALLVCHYVYKRTTDSTHNPFKLPLFPV…
11490	GC_00002243	COG1961	Site-specific DNA recombinase related to the DNA invertase Pin	L	L	MKIGYARVSTSDQNLDRQIVALKNSGAQKIFEEKISGKNIERPQLKALLDYIHDDDIVTVLSLDRLGRNSRDLTEVIDQIRRKGAVLDVLDLPTFAGVEDGNLRALLTNLVLEIYKYTAEEERRKILSRQRQGIKIAKKKGIYKGRKKEYSPTGSKRFLYNGVVNGLKEGKSIAQISREVGIERIQVYRIRDYAKKINAL
11491	GC_00002244	COG2801	Transposase InsO and inactivated derivatives	X	X	MADAGLYSTLRCRHPKILTDSRLACQGDYPNLVKHQSFKPFEALSSDITQTTTSEGKAYICQIRDLTSNLVLAHQISNHMDTDLVLATLKQAHQRWALPETCIFHSDRGSQYTAKAVTKLVNQYHWQRSFSALGKPGDNAWSESFFAIMKKELIYQIQFKDINDLRAQVFAYIETFYNRVRVQARLDYLAPVAWLSLYDQASQKVA
11492	GC_00002245	COG4653	Predicted phage phi-C31 gp36 major capsid-like protein	X	X	MIKFGDYKNFAKERANYAKIAMDPEATSEAKETALNNMMDALGSDAKNEVKSITEQKMTELENAHQMQMTNEEVKFFNELKTDTDTKSTGEKILPQTTVDEIFEDMVQQHPFLSAIGLKNNGISLKIIKSDTTGTVVWGKIFGEIKSQLDASFSEDDATQNKATAFVVVPKDLEDFGPQWIKKFVVTQITEAFAVASEEAFLTGDGKDKPIGLNRDVSKGVAVTDGAYPEKASAGELTFADTKTAAKELAGVIKGLSKKENGHPVVAKGRTVLAMSPGDTLDVEAQFMIQNLNGQFVTAMPFGLTTVESEFVPEGKVIAFIPDRYDAFQAGPLQIKQFDQTLALEDLDLFTAKQFLYGKAHDNTASAVYDLKLSGTGSAPTDPTTGGNTGK
11502	GC_00002255	COG3505|COG3505	Type IV secretory pathway, VirD4 component, TraG/TraD family ATPase|Type IV secretory pathway, VirD4 component, TraG/TraD family ATPase	U	U	METKKEEYFTDPKQLKKEYQLIPDRIKDFPGYGGIPLGHYNNSLGKLIQSSSYSLLFKRLKRKLVNLGNHLPGGTYGIDQTTVNNMIYGITRSGKGETIMLPLIDILSRAAKKCSMFVNDPKGEMFQLSAKILQKRGYKVYVLNLQNTTKSMSYNPLQIIIDYARKGYYDEAQQEANRLSTAIYSNDNEKDPFWSNSSINLLNAMIYSQLDLAERHQSWKKVTMYNIYKQLTEMGGQEMPDPNVKGKTISKLSYYFDLMAQAPKSEFREMALQAFQQSRFTGSETQGSIYASMMAGIKIYQERKVAQLTSMNSLDFRDAAFPRRIEIQFPKQVALQTCVVTWKDDNNNVIEKRAQKIDRQGYLNYPLKSKLTDRYNLEIDFNHELTTESLKKYKYIYKG…
11512	GC_00002265	COG4185	Predicted ABC-type ATPase	R	R	MSEPKRYIIAALNTGQSIHVETTLAGQGKAQLNLIERAHQNGFEVTLLYVALKTKK
11513	GC_00002266	COG1959	DNA-binding transcriptional regulator, IscR family	K	K	MPRILNSSSTAWSAINLVLHSGLKEFKPRNSRVLSINTTLHNKDKTGSIAVFRSKDAMSNACGFVITSKEALRENGNQLTHWTPNIYSYLGYDEKRKHIKGHIETNLNQINTFVVDIDFKNAVERDHNLENLKSSIVLGDRILPTLILKTDKGYQVYYILDKPAFLAKHKNGTIPVLTAARKIAENIKRNIQDKLIATDVGCNNFGIFRIPREDNIMFFEPDLTSSFAILLTWSQEYSKQVNADRKLKLKVVSNQGSQGVYRKQCDQAWFKIMLGKRKIMPGQGLGRHNTILTLALACYSSGKTEAETFDLLDEFNSSLEAPLKLRDMQRCVRDAFSGNYKGAAKIYIDELIDTWATYAEKRIVKQESQVKWYKYAKSRSERIYSHKNEWLQDIIDLIN…
11530	GC_00002283	COG1216	Glycosyltransferase, GT2 family	G	G	MTEKITIVVPIYNLEKYLDKCLDSIKSQSYKDFEVLLIDDGSTDNSKEICDFYVNEDFRFKYFYQKNSGVSKARNLGLKNAQGKFITFIDGDDFLHVDHLKNMVDGMNYGQLAISGRNNIYQNKVQDSFKEDKDIVLDKKQLIDEILKPGIIYSFPWNKMYLTKIIRDNQITFDESLDYGEDLVFNMEYLLKVDGGVLKKNATYNYVYRKNSVSRMMSKKTLQKRVTDIFAIKRTIQMLPPDFTVEKNFLYKRIIVEGARYFRLMVTYQFDRAFVDDYKAILNTSYKKIKANLNLKEKIIFLMNMRAPKLVFYLKNKI
11537	GC_00002290	COG1887	CDP-glycerol glycerophosphotransferase, TagB/SpsB family	I|M	I|M	MDIKHNPLFQVMFKFFFSLVNKIIPKKKRIVLYSNWGFRDNVFYLYKYLVENEYNKKLTIVCISNDLMGVEEDNIKNVKYVTSKLKVLWYYLTSKYFVYCFGSMPIKPASSQKVLNLWHGMPLKKIGKLEVGYDNREINDFTYLLSYSPFFNDILEKSFGVEKDKILIANAPRNKPLMEVDSQTLGTEKSIAWLPTYRMSSKLNSSNGSTEFIVPLLKSKEDLQKLDSILKVQNTRLYIKLHPLQDTDNIGSVEDFSNIIFIDEDWLKNKGFDLYTFLAKTDALISDYSSVTIDYLLTDKPIYYIFEDLKDYSTSRGLNYKLSEFVAGKILENKNDLFRVAYEISNKEDSYRKLREEIKNKFFFDERRDAGYILKILEL
11545	GC_00002298	COG2211	Na+/melibiose symporter or related transporter	G	G	MKSTTKWVTRWPERISYGLSDAADNLVFQMMTTYLLFFYTDVYGLTPSAVAILFVVARVADVVESFVIGIMIDHTHSQFGKSRPFFLWYSLPYVIFAVLTFVTPNFSYNGKLIWAYVTYLGLGFLYTAVNLPITSILPTMSQNTRELTLLGVIRQFFGSSVQIVVAVFTLPLVAFFGHGNQQKGFLGTIIVFSLISFLLIINTFIHVRERFANPEIAHQPLTTVLKMLKHNQPWIVMSIVILMYWLVTAIKNQTTIYYFKYTVGNENLVPLANSFTLAALIGVLLIIRITEVRSKKQTMLRGILMALVGQAVIAVGVYTKILWFLFGGVLINSIGNGIIIGLVSIMIADTIRYGASMGIQAEGILASTDDFGVNVGLGVGGLITAGLFHFSGYVANRTQ…
11546	GC_00002299	COG3682	Predicted transcriptional regulator	K	K	MKDAKNVTITDSEWMVMRAIWTMGHATSRELIDAMNELEGWSASTTKTLLHRLIQKQAVAQHGGSRPFTYKPVVGEKESMAAAADDLFDHMCAMRAGSTIAGVIQSRELSRADIANLQAILAEKAKTAPEEVQCNCLPGDQTC
11550	GC_00002303	COG0604	NADPH:quinone reductase or related Zn-dependent oxidoreductase	R|C	R|C	MAKFDATIASFARHLPANSKSIRFQAIQPTEVISDQAALQLLFKLLDTGQLVTTIDEQLPFNLTGFIQGHQRLDEPHVGQVVAAR
11575	GC_00002328	COG0707	UDP-N-acetylglucosamine:LPS N-acetylglucosamine transferase	M	M	MVKNKKICLVGSSGGHLAHLYLMKPTWKKYDRFWVTFNKEDANSLLKEEKKYNCFFPTNRNLKNLIKNTFLAFKIIAKERPKVIISSGAAVAVPFFYVGKLFGAKTIYVEVFDRIDKSTITGKLVYPITDKFIVQWEEMKKVYPKSINLGSIY
11577	GC_00002330	COG1940	Sugar kinase of the NBD/HSP70 family, may contain an N-terminal HTH domain	K|G	K|G	MLLGAIEAGGTKFVCATGAENGQVSDRISIPTTTPVETMTAVDDYFTTHPVDAIGIGSFGPIGVNPDDPKYGYITTTPKPGWGDFDFLGHLKSQFNIPLYWTTDVNEAAYGESMIGIAKDVPNSIYMTIGTGVGAGVISQNHIFNGRTYTELGHMRLNRLPGDDFKSNCPYHDICLEGLAAGPAVGKRTGKAGKDIPVDDPVWPIIADYIAQACVNLTVAFAPDKIILNGGVMNQRQLFPMIREKFAAYLNGYEEVPPLDDYIVPAGLGNNSGIAGGLLLAQAALKNA
11585	GC_00002338	COG2963	Transposase and inactivated derivatives	X	X	MTYSRNRYDQDFKKNAVRLSFNSSKPVKIIASELGVPESVLYRWRKQYTEDGKQTPFASLEAENRALKRENAELALERDMLKKAAAYFASLQK
11595	GC_00002348	COG1619	Muramoyltetrapeptide carboxypeptidase LdcA (peptidoglycan recycling)	M	M	MTVRAPEYWDDEAIKWNDFERPKKQRPNQWHAIGETRLSGRLIGGNLNTIYGILASKYFPKLTFGDLLFIEDAEKDAATVEKNFAMIRNAGAFDKVRGVILGKHALFDDLGTQRRPIDILLEVLNNQRLSIIYDYDSCHTTPMMTTPLGDQAVIDAEKCTASFSDF
11599	GC_00002352	COG0286|COG1111|COG4889	Type I restriction-modification system, DNA methylase subunit|ERCC4-related helicase|Predicted helicase	V|L|R	V|L|R	MAKFNELITQINNNLDNQRDRGTAFEKMVLAYLKNEPTYHNKFSNVWMLKDIPDKYGIPKKDTGVDLVAEDRITGELTAIQAKFYRGKVGKDTINSFIAEFSKNYYAAGIIVSTTDQWNRNAEQSLEGLSKPMTRIGLAQLEHANIDWELFSFDQNNDHLRKRAKKLRDYQQEAIDKSLSYFKDHDRGKLIMAPGTGKTFTSLKIAEALMKDQKKGNFNVLYLVPSIQLLSQTLFNWNDDHAESIYMNSFSVVSDRKATKQKHGKDDLSAKDIGFPATTNVDDLLSNFQKIKQNENYQMNIIFSTYQSIDVVHKAQNSGLPEFDLIVADEAHRTTGANEMGDPSVFTKVHSNKNVKSKLRLYQTATPKVYGVEAKKKAHEQSVVISSMDDEKLYGQVIF…
11600	GC_00002353	COG0438	Glycosyltransferase involved in cell wall bisynthesis	M	M	MKKYVLQVSIGQKNTAGQKAKEDIAKILNQQGFENVEIKLKKSRLMKFLFSRIEVKNKFKNIKADDIFVMQYPMYSRVTTRVIINECSRRKIKKICIIHDLESLRLYKNNPQKIKEELSGLEKFDCLIAHNEIMANWLRENGITKPIISLELFDYLNDNDISEVSKKDNLIFAGNLEKSKFLEKWNFNKKLTLFGISPSKNYSEKIDYRGVKSPEELPKFLKGSFGLVWDGNSVNTNNGIYGEYTRFNNPHKVSLYLSCGLPIVMWKEAALAKFISKNKLGLVVSNLHELDDKINNLNDNEYEEFVLNARKMATKVRDGFFTKKAVNNAINVITNYK
11606	GC_00002359	COG5283	Phage-related tail protein	X	X	MVTDSITYAANATAAGFSDMGEAMSYVGPQAHAAGLSVQETAAAIGELSNKGIEGQKAGTNLRGILTSLVKVTPNASKAFSSMGISAGELKKDANDLPRLIDDITKGTKGWDKADRNKAIATAFGRENQSAMNALLETGSSKLRQLTKDTEDSTGATKKQAEEMSNTSENNVKKLLASLQVLGIEVGAKLVPKLIPLVNKAKDLVDGFSDLDDSTQNTIIKFALLAAAGGPVLAMTGKLIGGFGKVGGLIVTAVGKFAEWKAKTQATKEVLGDVATGATTAGKEVEGLATKASVASKGGLSIFGTALTTTEAGAGVLGTSLTVAGAAVTGVGVAALVGAGYWELYGKKAYESSQRAQEWGSDIGKTVSDAATDMSNFETKASTALDSFNTNAKKSAKEV…
11617	GC_00002370	COG0739|COG1196|COG3953|COG5283	Murein DD-endopeptidase MepM and murein hydrolase activator NlpD, contain LysM domain|Chromosome segregation ATPase|SLT domain protein|Phage-related tail protein	D|M|X	D|M|X	MTKPVLIQAKNSSSIDRLTSFVPDSFAITWEMNGDFKLSLTTWNDGSPAYANLSVENTIKYDGSEYVIKQATPDYSQGIETLSISATHVYSEVGQIYQRKVKKGDANYTPTDILEYFFKDNKLGFSYNVIGNFSKQKITDLGNCSAKDALSKILELWSDCVIYPVGRVIKVYTRDNFFKNYGHRIDYLNSASEINFEYDSTDIVNQVRAVGPTFEKTVTTGDSSKLSGDTTAVNGDWGPAIRYAAKLMGVKISDANVNKIKDLIQHESGGSETVVNNSDSNAAAGHPSKGLVQFIQSTFNAYMVKPYTNILKGFHQLLAFFNNSNWETDMKLGGWGPTGSRRRDSIIHEKTTVAGTGAKKVIADAKKYLGVPYVWGGHNKSNPRAGMDCSGFVSQVYYD…
11622	GC_00002375	COG1263|COG1264|COG2190	Phosphotransferase system IIC components, glucose/maltose/N-acetylglucosamine-specific|Phosphotransferase system IIB components|Phosphotransferase system IIA component	G	G	MNHQEVADRVLNAIGKNNIQAAAHCATRLRLVIKDESKIDQQALDDDADVKGTFETNGQYQIIIGPGDVDKVYDALIAKTGLKEATPDDIKAVAATGQKKNPLMDFLKVLSDIFIPIVPALVAGGLLMALNNVLTAEHLFMAKSVVEVYPGLKGIAEMVNAMASAPFTFLPILLGFSATKRFGGNPYLGATMGMIMVLPSLVNGYSVATTMAAGKMVYWNVFGLHVAQAGYQGQVLPVLAVAYILATLEKFFHKHIKGAFDFTFTPMFAIVITGFLTFTIVGPVLRTVSDALTNGLVGLYNSTGWIGMGIFGLLYSAIVITGLHQTFPAIETQLLANVAKTGGSFIFPVASMANIGQGAATLAIFFATKSQKQKALTSSAGVSALLGITEPAIFGVNLK…
11635	GC_00002388	COG1762	Phosphotransferase system mannitol/fructose-specific IIA domain (Ntr-type)	T|G	T|G	MVIPSTNIFLDKNFSKKDDVIHYIANKADKLEYTQSSKDLFNVFKEREKDYSTGLQEGFAIPHAKSRIVKKPGIIYVRSNTGIEWETYDNQAVTDVFALMVPDKDVGTIHLQMLSNLATALLDDDFKLKLRNLDDKGQISEFITKQIGETIS
11640	GC_00002393	COG3189	Uncharacterized conserved protein YeaO, DUF488 family	S	S	MQLKLERIYMKPVDTDGYRVLVDRLWPRGISKVNAQLDNWVKEIGPSTTLRKWFNHEPAKYPEFVDRYRAELDENPLTASFISQVAEQLTKTNVILLFGAKDEQHNQAVVLRDYLKDSGQLPIT
11647	GC_00002400	COG1694	NTP pyrophosphatase, house-cleaning of non-canonical NTPs	V	V	MEYEQLISELIDFRDSRGWNKYHTLPALARAVAVEAGELNELFLWDVESKKDFSDKSVDNMKLELADILTYGKSTLFRTVC
11652	GC_00002405	COG2337	mRNA-degrading endonuclease, toxin component of the MazEF toxin-antitoxin module	V	V	MVKLANGKAIYEQGDIIWINLNPTAGHEQQGRRPALVFSIADTQLIDGLMVIMPITSTKKLRTLSVDINVPNPKGVHGKILVSQVRSVDPQAKSRNVEFLCKCPKITFEKVDRLFDQIIHP
11653	GC_00002406	COG1192	Cellulose biosynthesis protein BcsQ	N	N	MVREDKEKTDCTVNVVGNFKGGVGKTKTLTMLAYTSAVYKHRKTLVIDLDPQANASSILAKTGGIKIIDKNIYKGFVNGELASQITPIMENLDLLSSVTQFKNLPKLLMSKFPNDDTAQINYLNELLKPLKEKYDTIYIDVPPTISDFSDNAMMAADYCIIVLQTQELSLDGAQTYIDYMQYLINTYDKQLQVLGIVPCMLRPGGRVDDKVLSDARNAYGNNVLDTIVKYQERLKVYDVEGIHLKKNINNTPDQWDLKAHTVFKNVLNELDQHQLELETNL
11655	GC_00002408	COG4626	Phage terminase-like protein, large subunit, contains N-terminal HTH domain	X	X	MIHQKYVDDYINAYKTGKIKLNKERVMLIDYLEKFVLNNDQLFFNEEKIEDYINFTEKWFFPTVLYQRFLAAFIFLYDKTTDDVYYDEYFWVVGRGAGKNGTISSLGAFLISQLNGIPGYNGSIVANSEDQAKTSITEIYNVVKRNDVLSGSFNANKSQIESKATNSIVMYQTSNGKTKDGLRDGFDVFDEIHMYQDDSGVSVYESGLGKVPESRQFEIGSDGYVRDGYLDEKKDIALQVMVGKLPPDTMFPFWCKLDSEEEVDDETMWEKANPMLSKPLTGYGKTLFRKIRKQYLKMQSQPSMREEFLTKRMDLPLKDPEKSVAPYEQIKATNEPIPLDQLEGREAVGSLDFASMRDFAACGLTFKMGGKVYFISHQFARKQFVDKYYGYSANPADRP…
11658	GC_00002411	COG0791|COG1388|COG1388|COG5164	Cell wall-associated hydrolase, NlpC family|LysM repeat|LysM repeat|Transcription elongation factor	K|M	K|M	MVSKSKSNASKLLLAGVAGAGLLVAGGSQAVAHADSVKVQKNDTVWALSQKYGVSIKSIESLNNINQNSHLIFVGQEINIPEKNNAEPKTSVSDKVKADSVTVKSGDSLSVIAQRYGVSVNALMQANHLTSSLILVGQQLNIPSGNTVSTHSIYVAPAAPASSAAPQISKQQQAASSVAPSSAPAATNHVASSVAPSSAPAATNHVASSAAPSSAPATTNHVASSAAPSSAAPAASTNHVASSAAPSSAATSNVQNTGSVTGLATSLANNTIPYVWGGKTPAGFDCSGFVSYVFQHAAGISLPSYTVAMESYVNKESVSAAQPGDLLFWGTPGATYHVGIYLGNNQYASAPTFGQNVKVQTISSYFYPSFAGRVE
11659	GC_00002412	COG2274	ABC-type bacteriocin/lantibiotic exporters, contain an N-terminal double-glycine peptidase domain	V	V	MWTQKWHKYYTAQVDENDCGLAALNMILKYYGSDYMLAHLRQLAKTTADGTTVLGLVKAAKHLNLNAEAVRADMDALTASQLPLPVIVHVFKKNKLPHYYVVYQVTENDLIIGDPDPTVKTTKISKSQFAKEWTQIAIIIAPTVKYKPIKESRHTLIDLVPLLIKQKRLIGLIITAAAITTLISIAGAYFFQLIIDTYLPHLMTNRLSLVAIGLIVAYAFQAIINYIQSFFTIVLGQRLMIDIVLKYVHHLFDLPMNFFTTRHVGEMTSRFSDASKIIDALGSTTLTLFLDMWILLAVGLFLAYQNINLFLCSLVVVPIYISIVWLFKKTFNRLNQDTMESNAVLNSAIIESLSGIETIKSLTGEATTKKKIDTLFSDLLHKNLAYQKADQGQQAIKAA…
11666	GC_00002419	COG4695	Phage portal protein BeeE	X	X	MSVFSSFAEIFTRRHDSSFIYDLEEYESTAERAYMKRLAIDEVINFVARAVGQTEFRILKNHKPVKDEAYYHLNVRPNTDKSAGDFWQEAVYKLLRKGEVLIVQSDTNDLLIADSFIRNEYALYPDSFSGVVVKNYEFERTFSMDDVIYLTYGNARLDSYLNGLWSDYGELMGRMFNLQLRNNQIRANVKANMTTGTQEAKQKALQNYIDNIYASFEKKSVAIIPTTKGFDYEELGNSTAKNQNFDEINQVKDAFIDDIAGIIGVPTALIHGTNVESNENTTLFNRYCLSPLLKKIRDELNAKLFSKNEVLSGDAYIEAVGLDQPNILELSEQVDKLASSGVVKINEVREAMGLEPLPDGDRVIITKNYTTDTKGGEKDDSED
11677	GC_00002430	COG2918	Gamma-glutamylcysteine synthetase	H	H	MEWQQLLMENTALINAQVVQIGLEREGQRVTVTGHLADTALSPTLISELSGLQRDFAETQLELVTQPQASAVAALHALTMLTQQVRQRLLPELIWPLSMPPTLPREDRDIPIAKLDAAAVAYRQGLAHRYGRRRQMLSGVHCNVSLAASLMMGLYQAQTDSRDFTTFQNRCYLHIAQNYLHYRWLLTYLYGCSPRCWPQSGLTPPAQPVRSLRNSSSGYTNRPGVTVSYASLNDYFQTLQAAVDNGKLSATKEFYGQVRLRHAGGHSQLCQDGIQYLELRNLDLNPWAGAGVDLSQLTCLTWFVLLMLWLPVPASTDNWIQVGQRANEQVAIETPMQVTRQLTEGEQLADALQTMATSLHQPHALQVAQHILTSLHDPANTLAARWEQQTNDSLERATQ…
11684	GC_00002437	COG2814	Predicted arabinose efflux permease, MFS family	G	G	MPAASMYPLMTMKYFQGTVSQAGLIEAIYSTGMLIGGTIIGLFGKWQDRMKPVIIAFFLVGIPTGISGILPGNQTGFLWFAALNIIEGIATPFFTTLLMAMIQQSYPAEELGRILGVLNSLLNLAGPIGLIFADPLADVIGIERLFVIAGIGAAICGVVAVLMPITRQYDIRLHQKLAKLTEQPDK
11685	GC_00002438	COG1609	DNA-binding transcriptional regulator, LacI/PurR family	K	K	MKPKLNDVAKLAGVSATTVSRVINNHGYLSSQTKEKVFAAMRELHYQPNNMARSLQGKNTRLIGVIFSDISNPFFGELVSRIEKILFAKNYKVILCNSADDPQKERDYLQMLMANQVDGIIAGAHNLGIEEYQQYGLPIISFDRYLSDNIPIVSSDNYQGGWLATQTLHQAGATNVAIFTGKSHAGSPTNGRREGYEAYLTAQQLTPHVHELPFELTPALKMMEIKTIMTQHQYDGIFCSDDLTALLVLNVARQLSLTVPEQLRVVGYDGTALIRDYYSELTTVEQPLADISTLLVSLLLQRIEDANCTLESKYTLPVKLIKGLTA
11686	GC_00002439	COG4679	Phage-related protein	X	X	MEDIEFESYKRNNGHDEFLEFIEQLPIKDQQKLLEVIELTQEKGLLIAQKMKWIKKLDDNLFELRSKVSSNIQRVLYFHVVNGRYVITHGFTKKTQTTPQREIKHAKQIREEWFNEN
11698	GC_00002451	COG1746	tRNA nucleotidyltransferase (CCA-adding enzyme)	J	J	MGLLVQKASFYAISLGKRQLIAKRYHRITKAINREFWDSESDSAHSLYVGSYGRGTAINTSDIDILVELPMSELDRFKFYSSNGPSRLLQVIRKTIINVLPNSDIRTDGQIVKVNFCDGIKFEIVPAFKEKDYLGTSTGFIYPDSNMGGN
11701	GC_00002454	COG0783	DNA-binding ferritin-like protein (oxidative damage protectant)	V|P	V|P	MKRGFIMTTYNYDFPKSKAQLNQLIADISQLKVNVQQTHWYMRGENFFRLHPLMDEYGDQLSEQLDQIAERLIALNGSPLATTHEFIENTGLPDDKVAFDQLTMTEFMQRLVDQFKYLRDQYQKGIEVTDEEKDFPTQDMLNGFKDETDKNIWMISAYLGKAPFAD
11705	GC_00002458	COG4767	Glycopeptide antibiotics resistance protein	V	V	LAFSVYLLLLFMVLFTKTTDFQAISLNPFDFIKADTRTIQEAVLNIIYFIPLGGLYCINTDFKQFVIVSLVTLLGIETIQFIFYLGTFAISD
11713	GC_00002466	COG1762|COG3711	Phosphotransferase system mannitol/fructose-specific IIA domain (Ntr-type)|Transcriptional antiterminator	T|K|G	T|K|G	MLELSYARLKKILMILVVAQKEISSSYLSLKLKVSERTIRTDINRLNEDITKYNVLIKHHRSKGYFLKEEQPGSLAKLKADLKELDKKVLFDSVNIRLKKLMCLLLLTNVPISIYKILEDMYISSGTLANYIEEIKSAIKGYHLEIARVNNAFSIVGDEVEKRQCFIDQVEDKNYKTYILGFTDLEKSIFKEINLDELKSVLDEFMDKLVFDIADFNRKNIIMHIAITILRIKNGNEITTFSDNSIIKGGIEKEFNQLFVGIEQQFNVQISSAERNYIKYHFALNNPQIIRDTEDNSEVEINKAIMLFLDRIRNNYGFDLSDATELINNLRAHITSLIKINRFDSTRKNPLLDVIISTFPLAYEMTKTSIDVLEKRLNLTFNDDEVSFITLHIGAAMEN…
11729	GC_00002482	COG0525	Valyl-tRNA synthetase	J	J	EDVSADAVSSALTKVANKTAGNVTDRWILTRLNDTARRVTEQMDKFEFGVAGHILYNFIWDEFANWYLELTKEVMFGEDEAEKDITRAVLL
11734	GC_00002487	COG3041	mRNA-degrading endonuclease (mRNA interferase) YafQ, toxin component of the YafQ-DinJ toxin-antitoxin module	J	J	MQIKQTKSFERELKKLVKKHFPITVLKPCLEAIVEQDVLVLKQIKDHALKGNWRGYREFHPARYGNYGKNYDNWIVIYQLDHDELILLLVATGSHEILNQ
11744	GC_00002497	COG1396	Transcriptional regulator, contains XRE-family HTH domain	K	K	MKINDLIKEKSKDPKFKKGLDIERGKLEAAIALYNARTDAGLTQVELSQLAGTSQKTIANIEHGENVTFDKFFSIMNALGRKIEIKVI
11753	GC_00002506	COG0071	Molecular chaperone IbpA, HSP20 family	O	O	MSNEIQKRNSDTYNMTPFNFFEDFSRNLFNDFKPNLIKTDIHETDNEYFVEAELPGIPKENIQVTYENGVLTISGQHQIDKATEDKKGRLLRSERSLTSVRRQYLLENVKEDEIKASYSEGILKLTLPKDSNKEIKKAIPIE
11761	GC_00002514	COG1299	Phosphotransferase system, fructose-specific IIC component	G	G	MKSAKTLLAEWKGYLMSGISYMIPTVIGGAMIVGIPQLIGMAMGVNDLSKYKNASNIFHILYEINSVGWIGIGLVNLVIAGYVAYAIGDKPALGAGFIGGQLASTINAGFLGALIAGFVAGYVARWCRKIQVSDAWKSAIPLLVVPLLTTGAVALVEGVILSGPLTWINVSLVAWVKGMISNHTNGAIVAIVLGAMIGTDLGGPINKAAWMVGNILFIEGIYGPALITNIAICCIPLGYALATFIYPRRKFSDEMFMAGRNNLIMGTFGITEGAIPFFLTSPLKLLPVNMIGGALGSVTGVLLGMHSHIPPLGGLPGIITADNKFAYIAGIFVGALFIGLVAPLVANFNISSENEGEDISEDDIKIEIG
11770	GC_00002523	COG1645	Uncharacterized Zn-finger containing protein, UPF0148 family	R	R	EQEVSDFEAKQEAAKVTDSPISSVSNAETTDEKEKITDSDQKRADENTDEEIGLFLCPSCGAEIVTDATTASTWCYYCHNPVVLT
11779	GC_00002532	COG5017	UDP-N-acetylglucosamine transferase subunit ALG13	G	G	MIFVTVGTHEQQFDRLVRYMDEYANKYKEDVVIQFGYSSYKCKYATAINFLSMDEMNKYIDKADVVITHGGPSSFLSVIQKDKKVIVVPRLEKFGEHVNNHQADFLKKISYKFKGMLFPVFDIEDLAEVINNLKNNQISLSDTDQKTTRHNSEFNERLQKIVSDLMEE
11782	GC_00002535	COG0740	ATP-dependent protease ClpP, protease subunit	O	O	MTVKIDVKGPIISDGNSAFYEYFNLPYTSPSVINDELSGQTADVELIINSNGGDVYAASDIWTSLKSYSGKITAKIYGMAASAASVIAMGADTLEMSPTARMMIHNSSTYGEGNHNDFDKISDVLKGTDKSIAQAYMGKTGKSEKEVLNIMAKTSFYTADEALEAGLIDSVINFKNDNTEEAPLFENSNSGMIPQTVIDKFATVALDAPISSDLVKDVADEVVKKLKNVDTHKSKNEQVNIDPFVF
11783	GC_00002536	COG5527	Protein involved in initiation of plasmid replication	X	X	MVASDLGGGFLSNELVKYDPELNTIPLRKFTPVEMNLFFSIISRMRDKGDQTVRFTFDQLKELSAYKPTANNRFEDDIQRTYEKMMGLHFGRRSKSGLNREFFVMFTEFEIKGEAEIPYVDIRVYPKALHLLNDLESWVRYALAEFRDLKSSYAKTMFRLLKQFRTTGYAYFSKADFDELLDIPKTYRQGDINKKVIKPIKEELTPLFRGLTVRKKYGKGRGKPVIGYSFTWKPEKKDANDFSQGQFQDERQKLFNIQHNGELTEQEKWRAIDKVKGLTLGSTEKQALAVKQAEHDKKIRDQARKEALAELRKGFGNHA
11784	GC_00002537	COG1621	Sucrose-6-phosphate hydrolase SacC, GH32 family	G	G	MIWNRKTRYTPYEQWPATKLPQLAAQARQSKWRMQHHIQPTSGLLNDPCGFSYFDGQWHLFYQVFPFGPVHGLKSWQHVTSKNLVDWHDEGLAIRPDTPYDSHGAYTGTALPIDDQLFIMYTGNVRTADWQRESYQLGAWMDTDNHIKKLSRPLIAHAPAGYTSSFRDPDLIRNDHGYYALIGAQTTTEIGAILVYFSKDLTTWTCQGELNVPANARGYMIECPNLVWIDQQPVLLFCPQGLSQATIPYQNIYPNMYLVADQLNLAQAQFTEPHALTQLDDGFDVYATQAINAPDGRALAVSWIGLPEISYPTDRENWAHCLSLVKELTLKDGHLYQNPVAAVDDLRTTAHDLVFEQQRATVAALNGSFELLLTVPADKTVTVNIADQQESGQLQVTVD…
11787	GC_00002540	COG2336	Antitoxin component of the MazEF toxin-antitoxin module	T	T	MYLHRIYLVFNNNLGGGNMEPIKEQTRLAKWGNSKAARIPSQIIKQLKLDDNQDMTITIENGSIVLTPIKKNPTNIHELFKDWQDDGKRDHELDWGKSEGNELQW
11791	GC_00002544	COG0598	Mg2+ and Co2+ transporter CorA	P	P	MIKPEKTINGTKWIETIQINAEERATLEDQYGINEDIIEYVTDNDESTNYVYDINEDDQLFIFLAPYALDKDALRYITQPFGMLLHKGVLFTFNQSDIPEVNTALYSALDNPEVKSVDAFILETLFTVVVSFIPISRAITKKRNYLDKMLNRKTKNSDLVSLSYLQQTLTFLSSAVQTNLSELDRLPKTHFGVGADQDKIDLFEGVQIEGEQVQRMFEIETQVVDRIDHTFNNLANNNLNDTMKFLTIWSLTLAVPTIITGFYGMNVKLPLAGMQYAWMLALGISVALIVAMLIMLKVWRKM
11812	GC_00002565	COG3345	Alpha-galactosidase	G	G	MPVEYDPKTGLINLHNDQISYVIQILAHRYPVHRYFGRYFSKQPYFEPMPSGSHAFANDPTERFPYSVTSLPLEYSTIGSGDYRQPAYVIKDANNQLLPILEYTGFSVNDQPINSRQLPPTVSKHTPVTTLVIHLTDAVTKLQMDLNYTIFENQPLILRSTTLRHHGTTNLQVTALSSAQLDLPTDQYTALTLSGTHAHEANPSFNRLHPGLQTVRSLRGTSGPQHQPFMALAEPNTTELAGTVIGCALAWSGNFDSTVEVDQYQHSRLTIGLEPDTFEWQLKPNSSFQTPEAVLTWTNTGFNGMSQVFHDFSYQLMPSQTNIPSVLNTWETLTFAVSESKVQHLIEHAHQLGLQMLVLDDGWFVNRNGENGQLGDWFVDPIKFPNGLNPLAQQAHHHR…
11814	GC_00002567	COG1445	Phosphotransferase system fructose-specific component IIB	G	G	MKIVGISACPAGLAHTPMAAKALEKAGKELGYDVKIEEQGSMGPVNVITQEEADAADFVLIASDQKITGMDRFEGKKVLRVDINVCIKAPKAVLKKCVASV
